# Single-cell DNA Methylome and 3D Multi-omic Atlas of the Adult Mouse Brain

**DOI:** 10.1101/2023.04.16.536509

**Authors:** Hanqing Liu, Qiurui Zeng, Jingtian Zhou, Anna Bartlett, Bang-An Wang, Peter Berube, Wei Tian, Mia Kenworthy, Jordan Altshul, Joseph R. Nery, Huaming Chen, Rosa G. Castanon, Songpeng Zu, Yang Eric Li, Jacinta Lucero, Julia K. Osteen, Antonio Pinto-Duarte, Jasper Lee, Jon Rink, Silvia Cho, Nora Emerson, Michael Nunn, Carolyn O’Connor, Zizhen Yao, Kimberly A. Smith, Bosiljka Tasic, Hongkui Zeng, Chongyuan Luo, Jesse R. Dixon, Bing Ren, M. Margarita Behrens, Joseph R Ecker

**Affiliations:** Genomic Analysis Laboratory, The Salk Institute for Biological Studies, La Jolla, CA, USA.; Division of Biological Sciences, University of California, San Diego, La Jolla, CA, USA.; Bioinformatics and Systems Biology Program, University of California, San Diego, La Jolla, CA, USA.; Department of Cellular and Molecular Medicine, University of California, San Diego School of Medicine, La Jolla, CA, USA.; Computational Neurobiology Laboratory, The Salk Institute for Biological Studies, La Jolla, CA, USA.; Flow Cytometry Core Facility, The Salk Institute for Biological Studies, La Jolla, CA, USA.; Allen Institute for Brain Science, Seattle, WA, USA.; Department of Human Genetics, University of California Los Angeles, Los Angeles, CA, USA.; Peptide Biology Laboratory, The Salk Institute for Biological Studies, La Jolla, CA, USA.; Center for Epigenomics, University of California, San Diego School of Medicine, La Jolla, CA, USA.; Institute of Genomic Medicine, University of California, San Diego School of Medicine, La Jolla, CA, USA.; Howard Hughes Medical Institute, The Salk Institute for Biological Studies, La Jolla, CA, USA.

## Abstract

Cytosine DNA methylation is essential in brain development and has been implicated in various neurological disorders. A comprehensive understanding of DNA methylation diversity across the entire brain in the context of the brain’s 3D spatial organization is essential for building a complete molecular atlas of brain cell types and understanding their gene regulatory landscapes. To this end, we employed optimized single-nucleus methylome (snmC-seq3) and multi-omic (snm3C-seq^1^) sequencing technologies to generate 301,626 methylomes and 176,003 chromatin conformation/methylome joint profiles from 117 dissected regions throughout the adult mouse brain. Using iterative clustering and integrating with companion whole-brain transcriptome and chromatin accessibility datasets, we constructed a methylation-based cell type taxonomy that contains 4,673 cell groups and 261 cross-modality-annotated subclasses. We identified millions of differentially methylated regions (DMRs) across the genome, representing potential gene regulation elements. Notably, we observed spatial cytosine methylation patterns on both genes and regulatory elements in cell types within and across brain regions. Brain-wide multiplexed error-robust fluorescence in situ hybridization (MERFISH^2^) data validated the association of this spatial epigenetic diversity with transcription and allowed the mapping of the DNA methylation and topology information into anatomical structures more precisely than our dissections. Furthermore, multi-scale chromatin conformation diversities occur in important neuronal genes, highly associated with DNA methylation and transcription changes. Brain-wide cell type comparison allowed us to build a regulatory model for each gene, linking transcription factors, DMRs, chromatin contacts, and downstream genes to establish regulatory networks. Finally, intragenic DNA methylation and chromatin conformation patterns predicted alternative gene isoform expression observed in a companion whole-brain SMART-seq^3^ dataset. Our study establishes the first brain-wide, single-cell resolution DNA methylome and 3D multi-omic atlas, providing an unparalleled resource for comprehending the mouse brain’s cellular-spatial and regulatory genome diversity.
