## Supplementary Table 1 for "Single-cell DNA Methylome and 3D Multi-omic Atlas of the Adult Mouse Brain"

### Sheet: snmC Dissection
NumericValue	Acronym	RegionType	MajorRegionColor	SubRegionColor	DissectionRegionColor	MajorRegion	SubRegion	OverlapStructures	OverlapRatio	Slice	SliceWidth	CCFSliceStart	CEMBA3CID	CEMBAID	CEMBAv1	AIBSRegionName	AIBSSMARTStructure	Note
1	MOs-1	CEMBA	#176CDB	#6FCAD1	#AFCCEC	Isocortex	MOs	MOs,FRP	MOs:84,FRP:16	1	600		2A3C	1A	TRUE
2	ORB	CEMBA	#176CDB	#c49c94	#c49c94	Isocortex	ORB	ORBl,ORBvl,ORBm	ORBl:39,ORBvl:37,ORBm:23	1	600		2A3C	1B	TRUE			no overlap with AOB or MOB. These regions separate themselves.
3	MOB	CEMBA	#ff7f0e	#ff7f0e	#FADF63	OLF	MOB,AON	MOB,AON,OLF,AOB,TT	MOB:48,AON:37,OLF:10,AOB:5,TT:1	1	600		2B3C	1C	TRUE
4	PFC-1	CEMBA	#176CDB	#F2CE80	#F2CE80	Isocortex	PL,ORB	PL,ORBm,ACAd,ILA	PL:50,ORBm:28,ACAd:16,ILA:6	2	600		2A3C	2A	TRUE
5	MOs-2	CEMBA	#176CDB	#6FCAD1	#8EE3F4	Isocortex	MOs	MOs,FRP	MOs:97,FRP:3	2	600		2A3C	2B	TRUE
6	MOp-1	CEMBA	#176CDB	#176CDB	#399DE5	Isocortex	MOp	MOp,MOs	MOp:61,MOs:39	2	600		2A3C	2C	TRUE
7	PIR-1	CEMBA	#ff7f0e	#F2BF4A	#F4E287	OLF	AON,PIR	AON,PIR,OLF	AON:64,PIR:19,OLF:17	2	600		2B3C	2D	TRUE
8	AON	CEMBA	#ff7f0e	#ff7f0e	#ff7f0e	OLF	AON,TT	AON,TT,OLF,MOB,DP	AON:51,TT:30,OLF:13,MOB:6,DP:1	2	600		2B3C	2E	TRUE
9	PFC-2	CEMBA	#176CDB	#F2CE80	#9B7260	Isocortex	PL,ACA,ILA	PL,ACAd,ILA,ORBm,ACAv	PL:47,ACAd:29,ILA:21,ORBm:3,ACAv:1	3	600		4A3C	3A	TRUE
10	MOs-3	CEMBA	#176CDB	#6FCAD1	#6FCAD1	Isocortex	MOs	MOs	MOs:100	3	600		4A3C	3B	TRUE
11	MOp-2	CEMBA	#176CDB	#176CDB	#176CDB	Isocortex	MOp	MOp,MOs	MOp:82,MOs:18	3	600		4A3C	3C	TRUE
12	AI	CEMBA	#176CDB	#A6D634	#A6D634	Isocortex	AI	AId,AIv,CLA	AId:55,AIv:41,CLA:4	3	600		4B3C	3D	TRUE
13	PIR-2	CEMBA	#ff7f0e	#F2BF4A	#F2BF4A	OLF	PIR	PIR	PIR:100	3	600		4B3C	3E	TRUE
14	ACB-1	CEMBA	#7B42CD	#FFD2FC	#DDD2F4	CNU	ACB,AON	ACB,AON,OLF,SI,OT,TT	ACB:33,AON:33,OLF:19,SI:6,OT:5,TT:3	3	600		4C3C	3F	TRUE
15	ACA-1	CEMBA	#176CDB	#8c564b	#8c564b	Isocortex	ACA	ACAv,ACAd,PL,IG,ILA	ACAv:47,ACAd:45,PL:6,IG:2,ILA:1	4	600		4A3C	4A	TRUE
16	MOp-3	CEMBA	#176CDB	#176CDB	#2F538E	Isocortex	MOp	MOp,MOs	MOp:85,MOs:15	4	600		4A3C	4B	TRUE
17	SSp-1	CEMBA	#176CDB	#2ca02c	#6BFFB8	Isocortex	SSp	SSp,MOp,GU,SSs	SSp:68,MOp:20,GU:9,SSs:3	4	600		4A3C	4C	TRUE
18	CP-1	CEMBA	#7B42CD	#7B42CD	#C87AFD	CNU	CP	CP,ACB	CP:97,ACB:3	4	600		4C3C	4D	TRUE
19	ACB-2	CEMBA	#7B42CD	#FFD2FC	#FFD2FC	CNU	ACB	ACB	ACB:100	4	600		4C3C	4E	TRUE
20	PIR-3	CEMBA	#ff7f0e	#F2BF4A	#EFB22C	OLF	PIR	PIR	PIR:100	4	600		4B3C	4F	TRUE
21	LSX-1	CEMBA	#7B42CD	#B2196B	#A376F4	CNU	LSX,STR	LS,STR,TT,OLF,DP,SH	LS:45,STR:25,TT:13,OLF:7,DP:7,SH:3	4	600		4D3C	4G	TRUE			no overlap with CP (they are separated by the ventricle)
22	PAL-1	CEMBA	#a83795	#9467bd	#9467bd	CNU	PAL	SI,OT,MSC,STR,PAL	SI:42,OT:17,MSC:21,STR:16,PAL:3	4	600		4D3C	4H	TRUE
23	ACA-2	CEMBA	#176CDB	#8c564b	#5E4035	Isocortex	ACA	ACAv,ACAd,IG	ACAv:50,ACAd:48,IG:3	5	600		6A3C	5A	TRUE
24	SSp-2	CEMBA	#176CDB	#2ca02c	#2CEAA3	Isocortex	SSp	SSp,MOp	SSp:86,MOp:14	5	600		6A3C	5B	TRUE
25	SSs-1	CEMBA	#176CDB	#00FF67	#00FF67	Isocortex	SSs	SSs,SSp,GU	SSs:73,SSp:23,GU:4	5	600		6A3C	5C	TRUE
26	MOp-4	CEMBA	#176CDB	#176CDB	#043D7A	Isocortex	MOp	MOp,MOs	MOp:89,MOs:11	5	600		6A3C	5D	TRUE
27	CP-2	CEMBA	#7B42CD	#7B42CD	#7B42CD	CNU	CP	CP,ACB	CP:99,ACB:1	5	600		6C3C	5E	TRUE
28	ACB-3	CEMBA	#7B42CD	#FFD2FC	#e377c2	CNU	ACB	ACB	ACB:100	5	600		6C3C	5F	TRUE
29	PIR-4	CEMBA	#ff7f0e	#F2BF4A	#C67F08	OLF	PIR	PIR	PIR:100	5	600		6B3C	5G	TRUE
30	PAL-2	CEMBA	#a83795	#9467bd	#C24AF4	CNU	PAL	SI,ACB,BST,MSC,PAL,LPO,HY,MA	SI:51,ACB:19,BST:12,MSC:8,PAL:3,LPO:3,HY:2,MA:1	5	600		6D3C	5H	TRUE
31	LSX-2	CEMBA	#7B42CD	#B2196B	#B2196B	CNU	LSX	LS,STR	LS:95,STR:4	5	600		6D3C	5J	TRUE
32	ACA-3	CEMBA	#176CDB	#8c564b	#231611	Isocortex	ACA	ACAv,ACAd,IG	ACAv:51,ACAd:46,IG:3	6	600		6A3C	6A	TRUE
33	SSp-3	CEMBA	#176CDB	#2ca02c	#02C757	Isocortex	SSp	SSp,MOp	SSp:90,MOp:10	6	600		6A3C	6B	TRUE
34	SSs-2	CEMBA	#176CDB	#00FF67	#0EB733	Isocortex	SSs	SSs,GU,VISC,SSp	SSs:69,GU:17,VISC:11,SSp:3	6	600		6A3C	6C	TRUE
35	PIR-5	CEMBA	#ff7f0e	#F2BF4A	#D15B03	OLF	PIR	PIR	PIR:100	6	600		6B3C	6D	TRUE
36	CP-3	CEMBA	#7B42CD	#7B42CD	#d892dd	CNU	CP	CP	CP:100	6	600		6C3C	6E	FALSE
37	PAL-3	CEMBA	#a83795	#a83795	#e376ad	CNU	PAL	SI,BST,MA,MSC,PAL,GPe,HY	SI:34,BST:34,MA:11,MSC:9,PAL:8,GPe:3,HY:2	6	600		6D3C	6F	FALSE
38	LSX-3	CEMBA	#7B42CD	#B2196B	#e239a5	CNU	LSX	LS,SF,TRS,MSC	LS:58,SF:23,TRS:17,MSC:3	6	600		6D3C	6G	FALSE
39	HY-1	CEMBA	#d68789	#d68790	#d68790	HY	HY	MPO,MPN,HY,LPO,PVpo,VLPO,AVPV,PS,ADP,VMPO,AVP,AHN,MEPO,PD	MPO:23,MPN:19,HY:16,LPO:10,PVpo:7,VLPO:4,AVPV:4,PS:4,ADP:3,VMPO:3,AVP:3,AHN:1,MEPO:1,PD:1	6	600		6D3C	6H	FALSE
40	RSP-1	CEMBA	#176CDB	#8a3edc	#ba7fd6	Isocortex	ACA,RSP	ACAv,ACAd,MOs,RSPv,RSPd,RSPagl	ACAv:30,ACAd:24,MOs:22,RSPv:13,RSPd:9,RSPagl:1	7	600		8A3C	7A	FALSE
41	SSp-4	CEMBA	#176CDB	#2ca02c	#2ca02c	Isocortex	SSp	SSp	SSp:100	7	600		8A3C	7B	TRUE
42	SSs-3	CEMBA	#176CDB	#00FF67	#44a373	Isocortex	SSs	SSs,SSp	SSs:92,SSp:8	7	600		8A3C	7C	FALSE
43	PIR-6	CEMBA	#ff7f0e	#F2BF4A	#972c1a	OLF	PIR	PIR	PIR:100	7	600		8B3C	7D	FALSE
44	TH-1	CEMBA	#9f4022	#9f4022	#e48163	TH	TH	ATN,MTN,TH,MED,ILM,EPI,RT	ATN:47,MTN:34,TH:7,MED:8,ILM:2,EPI:1,RT:1	7	600		8E3C	7E	FALSE
45	GP	CEMBA	#a83795	#a83795	#a83795	CNU	GPe,GPi,SI	GPe,SI,PAL,GPi	GPe:67,SI:28,PAL:4,GPi:1	7	600		8C3C	7F	FALSE
46	TH-2	CEMBA	#9f4023	#9f4023	#9f4021	TH	TH	RT,VENT,ATN,TH,MED	RT:67,VENT:19,ATN:10,TH:3,MED:1	7	600		8E3C	7G	FALSE
47	AMY-1	CEMBA	#508eda	#508eda	#508eda	CTXsp	CTXsp,sAMY	CP,AAA,STR,EPv,BMAa,MEA,CEA,NLOT,FS,CTXsp,COA,EPd,OLF,BLAa,IA,PAA	CP:14,AAA:13,STR:12,EPv:10,BMAa:8,MEA:7,CEA:9,NLOT:11,FS:4,CTXsp:4,COA:3,EPd:2,OLF:1,BLAa:1,IA:1,PAA:1	7	600		8C3C	7H	FALSE
48	HY-2	CEMBA	#d68790	#d68791	#8b3841	HY	HY	HY,LHA,AHN,BST,LPO,PVH,MPN,SBPV,RCH,ZI,SCH,MPO,PVa,SO,PeF,PVpo	HY:23,LHA:20,AHN:17,BST:5,LPO:5,PVH:5,MPN:4,SBPV:4,RCH:3,ZI:3,SCH:2,MPO:2,PVa:2,SO:1,PeF:1,PVpo:1	7	600		8F3C	7J	FALSE
49	RSP-2	CEMBA	#176CDB	#8a3edc	#8d3896	Isocortex	RSP	RSPv,RSPd,RSPagl	RSPv:38,RSPd:37,RSPagl:25	8	600		8A3C	8A	FALSE
50	SSp-5	CEMBA	#176CDB	#2ca02c	#2A6041	Isocortex	SSp	SSp	SSp:100	8	600		8A3C	8B	TRUE
51	SSs-4	CEMBA	#176CDB	#00FF67	#3e7237	Isocortex	SSs	SSs	SSs:100	8	600		8A3C	8C	FALSE
52	PIR-7	CEMBA	#ff7f0e	#F2BF4A	#854a27	OLF	PIR	PIR	PIR:100	8	600		8B3C	8D	FALSE
53	CA-i	CEMBA	#d62728	#d62728	#FCDAA4	HPF	CA	CA,FC	CA:99,FC:1	8	600		8D3C	8E	TRUE
54	TH-3	CEMBA	#9f4024	#9f4024	#7f4d2d	TH	TH	RT,VENT,TH	RT:29,VENT:71,TH:1	8	600		8E3C	8F	FALSE
55	TH-4	CEMBA	#9f4025	#9f4025	#d19c72	TH	TH	ATN,MED,VENT,LAT,MTN,ILM,EPI,TH,RT	ATN:24,MED:25,VENT:18,LAT:6,MTN:7,ILM:12,EPI:6,TH:2,RT:1	8	600		8E3C	8G	FALSE
56	AMY-2	CEMBA	#508eda	#508eda	#a98ae0	CTXsp	CTXsp,sAMY	MEA,CEA,BMAa,BLAa,CP,EPv,STR,IA,LA,BLAv,CTXsp,BA,NLOT	MEA:23,CEA:23,BMAa:12,BLAa:12,CP:8,EPv:7,STR:6,IA:3,LA:2,BLAv:1,CTXsp:1,BA:1,NLOT:1	8	600		8C3C	8H	FALSE
57	DG-1	CEMBA	#d62728	#FFAAAA	#FFAAAA	HPF	DG	DG,CA	DG:90,CA:10	8	600		8D3C	8J	TRUE
58	HY-3	CEMBA	#d68791	#d68792	#db3f4a	HY	HY	HY,LHA,VMH,ZI,TU,AHN,PeF,PVHd,ARH,PVi,RCH,DMH,PVH	HY:22,LHA:22,VMH:10,ZI:9,TU:8,AHN:6,PeF:6,PVHd:4,ARH:4,PVi:4,RCH:2,DMH:2,PVH:2	8	600		8F3C	8K	FALSE
59	VISC	CEMBA	#176CDB	#4fd847	#4fd847	Isocortex	VISC,AI	VISC,AIp	VISC:58,AIp:42	8	600		8B3C	8L	FALSE
60	RSP-3	CEMBA	#176CDB	#8a3edc	#d947c7	Isocortex	RSP	RSPv,RSPd,RSPagl,VISa	RSPv:38,RSPd:39,RSPagl:21,VISa:2	9	600		10A3C	9A	FALSE
61	PTLp	CEMBA	#176CDB	#415da8	#4f6eea	Isocortex	PTLp,SSp	VISa,SSp,VISam,VISrl	VISa:57,SSp:32,VISam:6,VISrl:4	9	600		10A3C	9B	FALSE
62	SSp-6	CEMBA	#176CDB	#2ca02c	#a7de82	Isocortex	SSp,SSs	SSp,SSs	SSp:77,SSs:23	9	600		10A3C	9C	FALSE
63	AUD-1	CEMBA	#176CDB	#e193cd	#de4885	Isocortex	SSs,AUD	SSs,AUDv,AUDd,AUDp,TEa,VISC	SSs:40,AUDv:28,AUDd:22,AUDp:5,TEa:3,VISC:2	9	600		10A3C	9D	FALSE
64	PIR-8	CEMBA	#ff7f0e	#F2BF4A	#713f2e	OLF	PIR	PIR	PIR:100	9	600		10B3C	9E	FALSE
65	TEa,ECT,PERI-1	CEMBA	#176CDB	#666de1	#666de1	Isocortex	TEa,ECT,PERI	TEa,ECT,VISC,AIp,PERI	TEa:33,ECT:23,VISC:20,AIp:15,PERI:9	9	600		10B3C	9F	FALSE
66	AMY-3	CEMBA	#508eda	#508eda	#7245d9	CTXsp	CTXsp,sAMY	MEA,LA,BLAv,CP,BLAa,BMAp,STR,BLAp,CEA,BMAa,EPv,PA,EPd,IA,CTXsp	MEA:25,LA:12,BLAv:8,CP:8,BLAa:7,BMAp:7,STR:6,BLAp:6,CEA:8,BMAa:4,EPv:3,PA:2,EPd:1,IA:1,CTXsp:1	9	600		10B3C	9G	FALSE
67	CA-ii	CEMBA	#d62728	#d62728	#DC831E	HPF	CA	CA,FC	CA:98,FC:2	9	600		10C3C	9H	TRUE
68	DG-2	CEMBA	#d62728	#FFAAAA	#EF486F	HPF	DG	DG	DG:100	9	600		10C3C	9J	TRUE
69	TH-5	CEMBA	#9f4026	#9f4026	#d79031	TH	TH	MED,VENT,LAT,EPI,TH,MTN,ILM,SPF	MED:23,VENT:33,LAT:9,EPI:10,TH:5,MTN:6,ILM:13,SPF:1	9	600		10E3C	9Ka	FALSE
70	HY-4	CEMBA	#d68792	#d68793	#d1407a	HY	HY	HY,LHA,ZI,PH,DMH,TU,VMH,ARH,STN,PVi,PSTN,ME,PMv,MBO	HY:17,LHA:17,ZI:13,PH:11,DMH:9,TU:8,VMH:7,ARH:5,STN:4,PVi:3,PSTN:2,ME:2,PMv:1,MBO:1	9	600		10F3C	9L	FALSE
71	RSP-4	CEMBA	#176CDB	#8a3edc	#824ac3	Isocortex	RSP	RSPv,RSPd,RSPagl	RSPv:50,RSPd:33,RSPagl:16	10	600		10A3C	10A	FALSE
72	VIS-1	CEMBA	#176CDB	#415da4	#3fcae1	Isocortex	PTLp,VIS,SSp	VISrl,VISam,SSp,VISp,VISa,VISpm,VISal,SSs,RSPagl	VISrl:25,VISam:21,SSp:18,VISp:12,VISa:11,VISpm:6,VISal:4,SSs:3,RSPagl:1	10	600		10A3C	10B	FALSE
73	AUD-2	CEMBA	#176CDB	#e193cd	#e193cd	Isocortex	AUD	AUDp,AUDd,AUDv,SSs	AUDp:45,AUDd:25,AUDv:20,SSs:9	10	600		10A3C	10C	FALSE
74	RHP-1	CEMBA	#d62728	#d24ecd	#8e338e	HPF	ENT	ENT	ENT:100	10	600		10B3C	10D	FALSE
75	CA-iii	CEMBA	#d62728	#d62728	#FF6347	HPF	CA	CA,DG,HPF	CA:97,DG:2,HPF:1	10	600		10D3C	10E	TRUE
76	DG-3	CEMBA	#d62728	#d62728	#d62728	HPF	DG	DG	DG:100	10	600		10C3C	10F	TRUE
77	TH-7	CEMBA	#9f4021	#9f4021	#df4c27	TH	TH	LAT,GENv,GENd,VENT,TH,SPF,MB	LAT:24,GENv:17,GENd:27,VENT:21,TH:7,SPF:3,MB:1	10	600		10E3C	10G	FALSE
78	PAG-3	CEMBA	#74e44b	#74e44b	#74e44b	MB	MB,TH	MB,PRT,ILM,MRN,PAG,TH,LAT,SPA,VENT,SPF,EPI	MB:20,PRT:26,ILM:10,MRN:7,PAG:11,TH:4,LAT:13,SPA:3,VENT:2,SPF:2,EPI:1	10	600		10E3C	10H	FALSE
79	VTA-1	CEMBA	#74e44b	#74e44b	#316751	MB	MB,HY	MB,PH,SNr,HY,ZI,MBO,PSTN,STN,LHA,mfbs,VTA,SNc	MB:34,PH:13,SNr:11,HY:9,ZI:8,MBO:6,PSTN:4,STN:3,LHA:3,mfbs:5,VTA:2,SNc:2	10	600		10F3C	10J	FALSE
80	RSP-5	CEMBA	#176CDB	#8a3edc	#8a3edc	Isocortex	RSP	RSPv,RSPd,RSPagl,VISpm	RSPv:57,RSPd:25,RSPagl:13,VISpm:4	11	600		12A3C	11A	FALSE
81	VIS-2	CEMBA	#176CDB	#415da5	#6592e2	Isocortex	VIS	VISp,VISal,VISpm,VISrl,VISl,AUDpo,VISli,AUDd	VISp:49,VISal:21,VISpm:16,VISrl:6,VISl:5,AUDpo:1,VISli:1,AUDd:1	11	600		12A3C	11B	FALSE
82	AUD-3	CEMBA	#176CDB	#e193cd	#a03b73	Isocortex	AUD	AUDp,AUDv,AUDpo	AUDp:61,AUDv:25,AUDpo:13	11	600		12A3C	11C	FALSE
83	RHP-2	CEMBA	#d62728	#d24ecd	#d24ecd	HPF	ENT	ENT,PERI,ECT	ENT:88,PERI:11,ECT:1	11	600		12B3C	11D	FALSE
84	CA-iv	CEMBA	#d62728	#d62728	#3C1518	HPF	CA	CA,DG	CA:95,DG:5	11	600		12B3C	11E	TRUE
85	DG-4	CEMBA	#d62728	#FFAAAA	#800000	HPF	DG,CA	DG,CA	DG:60,CA:40	11	600		12A3C	11F	TRUE
86	SC-1	CEMBA	#74e44b	#74e44b	#326e2b	MB	MB	SCm,MB,PRT,SCs	SCm:42,MB:17,PRT:27,SCs:14	11	600		12C3C	11G	FALSE
87	PAG-4	CEMBA	#74e44b	#74e44b	#54ad43	MB	MB	MRN,MB,PAG,PRT,RN,VTA,RAmb,SCm,cm	MRN:38,MB:13,PAG:17,PRT:16,RN:11,VTA:1,RAmb:1,SCm:1,cm:1	11	600		12C3C	11H	FALSE
88	VTA-2	CEMBA	#74e44b	#74e44b	#88ddbf	MB	MB	SNr,MB,VTA,SNc,MRN,MT,LT	SNr:54,MB:18,VTA:14,SNc:7,MRN:4,MT:2,LT:1	11	600		12D3C	11J	FALSE
89	TEa,ECT,PERI-2	CEMBA	#176CDB	#666de1	#5b41a6	Isocortex	TEa,ECT,PERI	TEa,ECT,AUDv,PERI	TEa:42,ECT:34,AUDv:18,PERI:7	11	600		12A3C	11K	FALSE
90	RSP-6	CEMBA	#176CDB	#8a3edc	#765392	Isocortex	RSP	RSPv,RSPd,RSPagl,VISpm,VISp	RSPv:43,RSPd:31,RSPagl:18,VISpm:6,VISp:2	12	600		12A3C	12A	FALSE
91	VIS-3	CEMBA	#176CDB	#415da6	#415da4	Isocortex	VIS	VISp,VISl,TEa,VISli,VISpm,VISpor	VISp:58,VISl:17,TEa:10,VISli:8,VISpm:4,VISpor:2	12	600		12A3C	12B	FALSE
92	TEa,ECT,PERI-3	CEMBA	#176CDB	#666de1	#57549c	Isocortex	TEa,ECT,PERI	TEa,ECT,PERI,AUDv,AUDpo,VISpor	TEa:55,ECT:19,PERI:12,AUDv:7,AUDpo:5,VISpor:1	12	600		12A3C	12C	FALSE
93	RHP-3	CEMBA	#d62728	#d24ecd	#d991c1	HPF	ENT	ENT,TR,COA,PA	ENT:78,TR:14,COA:5,PA:2	12	600		12B3C	12D	FALSE
94	RHP-4	CEMBA	#d62728	#d24ecd	#813f68	HPF	CA,DG,RHP	CA,DG,ProS,SUB,POST,HATA,PRE	CA:29,DG:29,ProS:15,SUB:11,POST:8,HATA:4,PRE:3	12	600		12B3C	12E	FALSE
95	SC-2	CEMBA	#74e44b	#74e44b	#6ae296	MB	MB	SCm,SCs,MB	SCm:69,SCs:29,MB:2	12	600		12C3C	12F	FALSE
96	PAG-1	CEMBA	#74e44b	#74e44b	#cee39a	MB	MB	PAG,SCm,MRN,MB,III,EW,RAmb	PAG:64,SCm:16,MRN:8,MB:8,III:2,EW:1,RAmb:1	12	600		12C3C	12G	FALSE
97	MRN	CEMBA	#74e44b	#74e44b	#52602b	MB	MB	MRN,RN,MB,RR,SCm,NB,SNr,SNc	MRN:61,RN:14,MB:13,RR:4,SCm:3,NB:2,SNr:1,SNc:1	12	600		12C3C	12H	FALSE
98	PRN-4	CEMBA	#78cbe6	#78cbe6	#3061a7	HB	P	PG,P,PRNr,TRN,NLL,CS	PG:38,P:23,PRNr:20,TRN:10,NLL:5,CS:4	12	600		12D3C	12J	FALSE
99	VIS-4	CEMBA	#176CDB	#415da7	#3954b6	Isocortex	VIS	VISp,VISpor,VISl,VISpl,VISli,TEa,VISpm	VISp:54,VISpor:24,VISl:11,VISpl:5,VISli:4,TEa:2,VISpm:1	13	600		14A3C	13A	FALSE
100	RHP-5	CEMBA	#d62728	#d24ecd	#d34391	HPF	ENT	SUB,ENT,HPF,mfbs	SUB:12,ENT:84,HPF:2,mfbs:1	13	600		14A3C	13B	FALSE
101	SC-3	CEMBA	#74e44b	#74e44b	#52a27d	MB	MB	SCm,SCs	SCm:70,SCs:30	13	600		14B3C	13C	FALSE
102	PAG-2	CEMBA	#74e44b	#74e44b	#94a66b	MB	MB	PAG,RAmb,MB	PAG:91,RAmb:6,MB:3	13	600		14B3C	13D	FALSE
103	PRN-3	CEMBA	#78cbe6	#78cbe6	#5f98e2	HB	P	PRNr,CS,P,NLL,P5,TRN,SUT	PRNr:59,CS:18,P:11,NLL:5,P5:3,TRN:2,SUT:2	13	600		14C3C	13E	FALSE
104	PRN-1	CEMBA	#78cbe6	#78cbe6	#4c91aa	HB	P	P,TRN,PRNr,SOC,PRNc,NLL,PG,PC5	P:27,TRN:22,PRNr:13,SOC:18,PRNc:9,NLL:7,PG:4,PC5:1	13	600		14C3C	13F	FALSE
105	IC-1	CEMBA	#74e44b	#74e44b	#c4e14a	MB	MB	IC,MB,SCm,SCs	IC:70,MB:7,SCm:15,SCs:7	14	600		14A3C	14A	FALSE
106	CB-1	CEMBA	#deb34c	#deb34c	#dd8765	CB	CBX	FL,CUL,SIM,CB,PFL	FL:29,CUL:29,SIM:29,CB:10,PFL:3	14	600		14B3C	14B	FALSE
107	PCG	CEMBA	#78cbe6	#78cbe6	#78cbe6	HB	P,MB	PB,P,PAG,MRN,PPN,LDT,SUT,MB,PCG,CUN,RAmb,DTN,NLL,RPO,PRNr,CS,VTN,NI,cm	PB:23,P:13,PAG:12,MRN:10,PPN:8,LDT:6,SUT:5,MB:4,PCG:4,CUN:2,RAmb:2,DTN:2,NLL:2,RPO:1,PRNr:1,CS:1,VTN:1,NI:1,cm:1	14	600		14C3C	14C	FALSE
108	PRN-2	CEMBA	#78cbe6	#78cbe6	#356283	HB	P	PRNc,P,PSV,V,SOC,P5,PRNr,CS,SUT,PC5,RPO,I5,IRN	PRNc:35,P:18,PSV:13,V:6,SOC:10,P5:5,PRNr:5,CS:1,SUT:1,PC5:1,RPO:1,I5:1,IRN:1	14	600		14C3C	14D	FALSE
110	CB-2	CEMBA	#deb34c	#deb34c	#df862f	CB	CBX	SIM,PFL,CENT,AN,CUL,IC,FL,MB,CB,DN	SIM:18,PFL:17,CENT:18,AN:9,CUL:9,IC:16,FL:6,MB:4,CB:1,DN:1	15	600		16A3C	15B	FALSE
111	MY-1	CEMBA	#66458d	#66458d	#6846cc	HB	MY,P	GRN,MY,VII,PARN,VNC,CN,IRN,P,PCG,SPVO,PRNc,PB,PSV,MARN,NI,PPY,PDTg,SLD,RM,DTN,PGRN	GRN:11,MY:10,VII:8,PARN:8,VNC:10,CN:9,IRN:7,P:6,PCG:5,SPVO:5,PRNc:4,PB:5,PSV:3,MARN:2,NI:1,PPY:1,PDTg:1,SLD:1,RM:1,DTN:1,PGRN:1	15	600		16B3C	15C	FALSE
112	CB-3	CEMBA	#deb34c	#deb34c	#974226	CB	CBX	CUL,PFL,AN,SIM,CENT,IP,DN,PRM,COPY,FN,NOD,CB,LING,VeCB,FL	CUL:21,PFL:20,AN:21,SIM:12,CENT:11,IP:4,DN:2,PRM:2,COPY:1,FN:1,NOD:1,CB:1,LING:1,VeCB:1,FL:1	16	600		16A3C	16A	FALSE
114	MY-2	CEMBA	#66458d	#66458d	#66458d	HB	MY	MY,GRN,VNC,IRN,PARN,SPVO,CN,PGRN,MARN,VII,PHY,NTS,IO	MY:13,GRN:12,VNC:21,IRN:10,PARN:9,SPVO:8,CN:7,PGRN:7,MARN:3,VII:3,PHY:2,NTS:1,IO:1	16	600		16B3C	16C	FALSE
115	CB-4	CEMBA	#deb34c	#deb34c	#9a7329	CB	CBX	CUL,AN,DEC,PRM,NOD,SIM,COPY,PFL,FN,IP,UVU,CB	CUL:16,AN:28,DEC:11,PRM:11,NOD:9,SIM:7,COPY:6,PFL:4,FN:2,IP:2,UVU:1,CB:1	17	600		18A3C	17A	FALSE
116	MY-3	CEMBA	#66458d	#66458d	#b491d6	HB	MY	SPVI,MY,GRN,IRN,PARN,VNC,NTS,PGRN,IO,LRN,PHY,MARN,LIN,CN,ECU,DMX,XII	SPVI:17,MY:14,GRN:11,IRN:11,PARN:10,VNC:11,NTS:5,PGRN:6,IO:4,LRN:3,PHY:2,MARN:1,LIN:1,CN:1,ECU:1,DMX:1,XII:1	17	600		18B3C	17B	FALSE
117	CB-5	CEMBA	#deb34c	#deb34c	#dc4928	CB	CBX	AN,PRM,DEC,UVU,COPY,PYR,FOTU,NOD,CB	AN:27,PRM:22,DEC:17,UVU:13,COPY:10,PYR:6,FOTU:5,NOD:1,CB:1	18	600		18A3C	18A	FALSE
118	MY-4	CEMBA	#66458d	#66458d	#bd52d3	HB	MY	MY,SPVC,MDRN,SPVI,IRN,NTS,LRN,PARN,XII,DCN,IO,ECU,DMX,Pa5,GRN,AP	MY:20,SPVC:13,MDRN:19,SPVI:10,IRN:8,NTS:5,LRN:5,PARN:4,XII:3,DCN:3,IO:2,ECU:2,DMX:1,Pa5:1,GRN:1,AP:1	18	600		18B3C	18B	FALSE
119	TH-6	CEMBA	#9f4026	#9f4026	#ff7f6e	TH	TH	VENT,LAT,RT,ATN,GENd,GENv,ILM,EPI,TH	VENT:30,LAT:37,RT:10,ATN:7,GENd:8,GENv:3,ILM:2,EPI:1,TH:1	9	600		10E3C	9Kb	FALSE

### Sheet: snm3C Dissection
NumericValue	Acronym	RegionType	MajorRegionColor	SubRegionColor	DissectionRegionColor	MajorRegion	SubRegion	OverlapStructures	OverlapRatio	Slice	SliceWidth	CCFSliceStart	CEMBA3CID	CEMBAID	CEMBAv1	AIBSRegionName	AIBSSMARTStructure	Note
120	Cortex-1	CEMBA_3C	#5fc636	#9d5d24	#9d5d24	Isocortex	Isocortex	MOs,FRP,ORBl,ORBvl,ORBm,PL,ACAd,ILA,MOp	MOs:54,FRP:5,ORBl:7,ORBvl:7,ORBm:9,PL:8,ACAd:3,ILA:1,MOp:7	2	1200		2A3C	2A3C	FALSE
121	MOB	CEMBA_3C	#d9442d	#d9442d	#d9442d	OLF	MOB	MOB,AON,OLF,AOB,TT,PIR	MOB:25,AON:47,OLF:12,AOB:3,TT:9,PIR:4	2	1200		2B3C	2B3C	FALSE
122	Cortex-2	CEMBA_3C	#5fc636	#e09132	#e09132	Isocortex	Isocortex	PL,ACAd,ILA,ACAv,MOs,MOp,SSp,GU	PL:7,ACAd:9,ILA:3,ACAv:5,MOs:23,MOp:37,SSp:13,GU:2	4	1200		4A3C	4A3C	FALSE
123	Cortex-3	CEMBA_3C	#5fc636	#3a7b6a	#3a7b6a	Isocortex	Isocortex	AId,AIv,CLA,PIR	AId:24,AIv:18,CLA:2,PIR:56	4	1200		4B3C	4B3C	FALSE
124	CNU-1	CEMBA_3C	#6c3fd5	#3d4083	#3d4083	CNU	CNU	ACB,AON,OLF,SI,OT,TT,CP	ACB:37,AON:9,OLF:5,SI:2,OT:1,TT:1,CP:45	4	1200		4C3C	4C3C	FALSE
125	CNU-2	CEMBA_3C	#6c3fd5	#af9bd5	#af9bd5	CNU	CNU	LS,STR,TT,OLF,DP,SH,SI,OT,MSC,PAL	LS:23,STR:20,TT:7,OLF:4,DP:4,SH:1,SI:21,OT:8,MSC:10,PAL:2	4	1200		4D3C	4D3C	FALSE
126	Cortex-4	CEMBA_3C	#5fc636	#6e5e2f	#6e5e2f	Isocortex	Isocortex	ACAv,ACAd,SSp,MOp,SSs,GU,MOs,VISC	ACAv:7,ACAd:7,SSp:50,MOp:16,SSs:15,GU:3,MOs:1,VISC:2	6	1200		6A3C	6A3C	FALSE
127	Cortex-5	CEMBA_3C	#5fc636	#53be8f	#53be8f	Isocortex	Isocortex	PIR	PIR:100	6	1200		6B3C	6B3C	FALSE
128	CNU-3	CEMBA_3C	#6c3fd5	#4632a1	#4632a1	CNU	CNU	CP,ACB	CP:93,ACB:7	6	1200		6C3C	6C3C	FALSE
129	CNU-4	CEMBA_3C	#6c3fd5	#9371de	#9371de	CNU	CNU	SI,ACB,BST,MSC,PAL,LPO,HY,MA,PS,STR,MPO,LS,SF,GPe,TRS,MPN,PVpo,VLPO,AVPV,ADP,VMPO	SI:20,ACB:4,BST:12,MSC:5,PAL:3,LPO:2,HY:4,MA:3,PS:1,STR:1,MPO:4,LS:26,SF:4,GPe:1,TRS:3,MPN:3,PVpo:1,VLPO:1,AVPV:1,ADP:1,VMPO:1	6	1200		6D3C	6D3C	FALSE
130	Cortex-6	CEMBA_3C	#5fc636	#bebb38	#bebb38	Isocortex	Isocortex	ACAv,ACAd,MOs,RSPv,RSPd,RSPagl,SSp,SSs	ACAv:2,ACAd:2,MOs:1,RSPv:4,RSPd:4,RSPagl:2,SSp:59,SSs:26	8	1200		8A3C	8A3C	FALSE
131	Cortex-7	CEMBA_3C	#5fc636	#55b659	#55b659	Isocortex	Isocortex	PIR,VISC,AIp	PIR:64,VISC:21,AIp:15	8	1200		8B3C	8B3C	FALSE
132	CNU-5	CEMBA_3C	#6c3fd5	#6c3fd5	#6c3fd5	CTXsp	CTXsp,CNU	GPe,SI,PAL,CP,AAA,STR,EPv,BMAa,MEA,CEA,NLOT,FS,CTXsp,COA,EPd,BLAa,IA,LA	GPe:13,SI:5,PAL:1,CP:8,AAA:4,STR:7,EPv:7,BMAa:9,MEA:13,CEA:14,NLOT:4,FS:1,CTXsp:2,COA:1,EPd:1,BLAa:6,IA:2,LA:1	8	1200		8C3C	8C3C	FALSE
133	HPF-1	CEMBA_3C	#60a3cc	#60a3cc	#60a3cc	HPF	HIP	CA,DG	CA:72,DG:28	8	1200		8D3C	8D3C	FALSE
134	TH-1	CEMBA_3C	#c74ae5	#c74ae5	#c74ae5	TH	TH	ATN,MTN,TH,MED,ILM,EPI,RT,VENT,LAT	ATN:23,MTN:11,TH:3,MED:14,ILM:6,EPI:3,RT:13,VENT:24,LAT:3	8	1200		8E3C	8E3C	FALSE
135	HY-1	CEMBA_3C	#c74ae5	#702975	#702975	HY	HY	HY,LHA,AHN,BST,LPO,PVH,MPN,SBPV,RCH,ZI,SCH,MPO,PVa,SO,PeF,PVpo,PVi,VMH,TU,PVHd,ARH,DMH	HY:23,LHA:21,AHN:12,BST:3,LPO:3,PVH:3,MPN:2,SBPV:2,RCH:2,ZI:6,SCH:1,MPO:1,PVa:1,SO:1,PeF:4,PVpo:1,PVi:2,VMH:5,TU:4,PVHd:2,ARH:2,DMH:1	8	1200		8F3C	8F3C	FALSE
136	Cortex-8	CEMBA_3C	#5fc636	#80a23b	#80a23b	Isocortex	Isocortex	RSPv,RSPd,RSPagl,VISa,SSp,VISam,VISrl,SSs,AUDd,AUDv,AUDp,VISp,VISpm,VISal	RSPv:10,RSPd:8,RSPagl:4,VISa:9,SSp:19,VISam:5,VISrl:5,SSs:11,AUDd:7,AUDv:7,AUDp:8,VISp:2,VISpm:1,VISal:1	10	1200		10A3C	10A3C	FALSE
137	Cortex-9	CEMBA_3C	#5fc636	#427430	#427430	Isocortex	Isocortex	PIR,TEa,ECT,VISC,AIp,PERI,MEA,LA,BLAv,CP,BLAa,BMAp,STR,BLAp,CEA,BMAa,EPv,PA,EPd,IA,CTXsp,ENT	PIR:18,TEa:7,ECT:5,VISC:4,AIp:3,PERI:2,MEA:13,LA:6,BLAv:4,CP:4,BLAa:4,BMAp:4,STR:3,BLAp:3,CEA:4,BMAa:2,EPv:2,PA:1,EPd:1,IA:1,CTXsp:1,ENT:8	10	1200		10B3C	10B3C	FALSE
138	HPF-2	CEMBA_3C	#60a3cc	#455f87	#455f87	HPF	HIP	CA,FC,DG	CA:54,FC:1,DG:45	10	1200		10C3C	10C3C	FALSE
139	HPF-3	CEMBA_3C	#60a3cc	#577fd8	#577fd8	HPF	HIP	CA,DG,HPF	CA:97,DG:2,HPF:1	10	1200		10D3C	10D3C	FALSE
140	TH-2	CEMBA_3C	#c74ae5	#9d38ac	#9d38ac	TH	TH	MED,VENT,LAT,EPI,TH,MTN,ILM,SPF,SPA,RT,GENv,GENd,MB,MRN,PRT,PAG,ATN	MED:7,VENT:21,LAT:20,EPI:3,TH:4,MTN:2,ILM:7,SPF:1,SPA:1,RT:3,GENv:4,GENd:7,MB:6,MRN:2,PRT:8,PAG:3,ATN:2	10	1200		10E3C	10E3C	FALSE
141	HY-2	CEMBA_3C	#c74ae5	#906090	#906090	HY	HY	HY,LHA,ZI,PH,DMH,TU,VMH,ARH,STN,PVi,PSTN,ME,PMv,MBO,MB,SNr,mfbs,VTA,SNc	HY:14,LHA:12,ZI:11,PH:12,DMH:6,TU:5,VMH:5,ARH:3,STN:4,PVi:2,PSTN:3,ME:1,PMv:1,MBO:3,MB:12,SNr:4,mfbs:2,VTA:1,SNc:1	10	1200		10F3C	10F3C	FALSE
142	Cortex-10	CEMBA_3C	#5fc636	#8da976	#8da976	Isocortex	Isocortex	RSPv,RSPd,RSPagl,VISpm,VISp,VISal,VISrl,VISl,AUDpo,VISli,TEa,AUDp,AUDv,DG,CA,ECT,PERI,VISpor	RSPv:12,RSPd:6,RSPagl:3,VISpm:5,VISp:22,VISal:4,VISrl:1,VISl:5,AUDpo:2,VISli:2,TEa:10,AUDp:5,AUDv:4,DG:8,CA:6,ECT:4,PERI:2,VISpor:1	12	1200		12A3C	12A3C	FALSE
143	HPF-4	CEMBA_3C	#5fc636	#5fc636	#5fc636	HPF	RHP	ENT,PERI,CA,DG,TR,COA,ProS,SUB,POST,HATA,PRE	ENT:21,PERI:1,CA:43,DG:14,TR:2,COA:1,ProS:6,SUB:5,POST:3,HATA:2,PRE:1	12	1200		12B3C	12B3C	FALSE
144	MB-1	CEMBA_3C	#c74ae5	#d774c5	#d774c5	MB	MB	SCm,MB,PRT,SCs,MRN,PAG,RN,RR	SCm:26,MB:11,PRT:9,SCs:9,MRN:25,PAG:12,RN:6,RR:1	12	1200		12C3C	12C3C	FALSE
145	HB-1	CEMBA_3C	#de4478	#5b2a4a	#5b2a4a	HB	HB	SNr,MB,VTA,SNc,MRN,MT,PG,P,PRNr,TRN,NLL,CS	SNr:23,MB:7,VTA:6,SNc:3,MRN:2,MT:1,PG:22,P:13,PRNr:12,TRN:6,NLL:3,CS:2	12	1200		12D3C	12D3C	FALSE
146	Cortex-11	CEMBA_3C	#5fc636	#2d4820	#2d4820	Isocortex	Isocortex	VISp,VISpor,VISl,VISpl,VISli,TEa,SUB,ENT,HPF,IC,MB,SCm,SCs	VISp:18,VISpor:8,VISl:4,VISpl:1,VISli:1,TEa:1,SUB:5,ENT:37,HPF:1,IC:16,MB:2,SCm:3,SCs:2	14	1200		14A3C	14A3C	FALSE
147	MB-2	CEMBA_3C	#c74ae5	#da3db3	#da3db3	MB	MB	SCm,SCs,PAG,RAmb,MB,FL,CUL,SIM,CB,PFL	SCm:31,SCs:13,PAG:23,RAmb:1,MB:1,FL:9,CUL:9,SIM:9,CB:3,PFL:1	14	1200		14B3C	14B3C	FALSE
148	HB-2	CEMBA_3C	#de4478	#9a3459	#9a3459	HB	HB	PRNr,CS,P,NLL,P5,TRN,SUT,V,PRNc,PB,SOC,PG,PC5,PAG,MRN,PPN,LDT,MB,PCG,CUN,RAmb,RPO,PSV	PRNr:16,CS:4,P:17,NLL:2,P5:3,TRN:4,SUT:2,V:3,PRNc:16,PB:6,SOC:7,PG:1,PC5:1,PAG:3,MRN:2,PPN:2,LDT:1,MB:1,PCG:1,CUN:1,RAmb:1,RPO:1,PSV:6	14	1200		14C3C	14C3C	FALSE
149	CB-1	CEMBA_3C	#c65c4e	#c65c4e	#c65c4e	CB	CB	SIM,PFL,CENT,AN,CUL,IC,FL,MB,CB,DN,COPY,IP,PRM,FN,NOD	SIM:15,PFL:19,CENT:15,AN:15,CUL:15,IC:8,FL:3,MB:2,CB:1,DN:1,COPY:1,IP:2,PRM:1,FN:1,NOD:1	16	1200		16A3C	16A3C	FALSE
150	HB-3	CEMBA_3C	#de4478	#d28b9e	#d28b9e	HB	HB	GRN,MY,VII,PARN,VNC,CN,IRN,P,PCG,SPVO,PRNc,PB,PSV,MARN,NI,PPY,PGRN,PHY,NTS	GRN:11,MY:12,VII:6,PARN:8,VNC:15,CN:8,IRN:8,P:3,PCG:3,SPVO:6,PRNc:2,PB:3,PSV:2,MARN:3,NI:1,PPY:1,PGRN:4,PHY:1,NTS:1	16	1200		16B3C	16B3C	FALSE
151	CB-2	CEMBA_3C	#c65c4e	#703127	#703127	CB	CB	CUL,AN,DEC,PRM,NOD,SIM,COPY,PFL,FN,IP,UVU,CB,PYR,FOTU	CUL:9,AN:28,DEC:14,PRM:16,NOD:6,SIM:4,COPY:7,PFL:2,FN:1,IP:1,UVU:6,CB:1,PYR:3,FOTU:2	18	1200		18A3C	18A3C	FALSE
152	HB-4	CEMBA_3C	#de4478	#de4478	#de4478	HB	HB	SPVI,MY,GRN,IRN,PARN,VNC,NTS,PGRN,IO,LRN,PHY,MARN,ECU,DMX,XII,Pa5,DCN,SPVC,MDRN	SPVI:14,MY:17,GRN:6,IRN:9,PARN:7,VNC:6,NTS:5,PGRN:3,IO:3,LRN:4,PHY:1,MARN:1,ECU:1,DMX:1,XII:2,Pa5:1,DCN:2,SPVC:6,MDRN:9	18	1200		18B3C	18B3C	FALSE
153	HPF-1	CEMBA_3C	#60a3cc	#60a3cc	#60a3cc	HPF	HIP	CA,FC	CA:99,FC:1	8	1200		8D3C	8E	FALSE			Separate snm3C-seq dissections combined from previous projects
154	HPF-1	CEMBA_3C	#60a3cc	#60a3cc	#60a3cc	HPF	HIP	DG,CA	DG:90,CA:10	8	1200		8D3C	8J	FALSE			Separate snm3C-seq dissections combined from previous projects
155	HPF-2	CEMBA_3C	#60a3cc	#455f87	#455f87	HPF	HIP	CA,FC	CA:98,FC:2	10	1200		10C3C	9H	FALSE			Separate snm3C-seq dissections combined from previous projects
156	HPF-2	CEMBA_3C	#60a3cc	#455f87	#455f87	HPF	HIP	DG	DG:100	10	1200		10C3C	9J	FALSE			Separate snm3C-seq dissections combined from previous projects
157	HPF-3	CEMBA_3C	#60a3cc	#577fd8	#577fd8	HPF	HIP	CA,DG,HPF	CA:97,DG:2,HPF:1	10	1200		10D3C	10E	FALSE			Separate snm3C-seq dissections combined from previous projects
158	HPF-2	CEMBA_3C	#60a3cc	#455f87	#455f87	HPF	HIP	DG	DG:100	10	1200		10C3C	10F	FALSE			Separate snm3C-seq dissections combined from previous projects
159	HPF-4	CEMBA_3C	#5fc636	#5fc636	#5fc636	HPF	HIP	CA,DG	CA:95,DG:5	12	1200		12B3C	11E	FALSE			Separate snm3C-seq dissections combined from previous projects
160	Cortex-10	CEMBA_3C	#5fc636	#8da976	#8da976	HPF	HIP	DG,CA	DG:60,CA:40	12	1200		12A3C	11F	FALSE			Separate snm3C-seq dissections combined from previous projects
161	Cortex-1	CEMBA_3C	#5fc636	#9d5d24	#9d5d24	Isocortex	MOp	MOp,MOs	MOp:61,MOs:39	2	1200		2A3C	2C	FALSE			Separate snm3C-seq dissections combined from previous projects
162	Cortex-2	CEMBA_3C	#5fc636	#e09132	#e09132	Isocortex	MOp	MOp,MOs	MOp:82,MOs:18	4	1200		4A3C	3C	FALSE			Separate snm3C-seq dissections combined from previous projects
163	Cortex-2	CEMBA_3C	#5fc636	#e09132	#e09132	Isocortex	MOp	MOp,MOs	MOp:85,MOs:15	4	1200		4A3C	4B	FALSE			Separate snm3C-seq dissections combined from previous projects
164	Cortex-4	CEMBA_3C	#5fc636	#6e5e2f	#6e5e2f	Isocortex	MOp	MOp,MOs	MOp:89,MOs:11	6	1200		6A3C	5D	FALSE			Separate snm3C-seq dissections combined from previous projects
