## Supplementary Table 5 for "Single-cell DNA Methylome and 3D Multi-omic Atlas of the Adult Mouse Brain"

### Sheet: mC-RNA.CellType.MajorRegions
cell_type	Major Region Integration Groups (Manually Assigned)	mC Dominant Regions (>25%)	RNA Dominant Regions (>25%)	mC CB	mC CNU	mC CTXsp	mC HB	mC HPF	mC HY	mC Isocortex	mC MB	mC OLF	mC TH	RNA CB	RNA CNU	RNA CTXsp	RNA HB	RNA HPF	RNA HY	RNA Isocortex	RNA MB	RNA OLF	RNA TH	Notes
Bergmann NN	CB	CB	CB	1	0	0	0	0	0	0	0	0	0	0.99113	0	0	0	0	0	0	0.00887003	0	0
CB MLI Cdh22 Gaba	CB	CB	CB	1	0	0	0	0	0	0	0	0	0	0.984177	0	0	0.00736834	0	0	0	0.0084542	0	0
CB MLI Megf11 Gaba	CB	CB HB	CB	0.689594	0	0	0.310406	0	0	0	0	0	0	0.979326	0	0	0.00998293	0	0	0	0.0106914	0	0
CB PLI Gly-Gaba	CB	N.A.	CB	0	0	0	0	0	0	0	0	0	0	0.952977	0	0	0.0426222	0	0.000231642	0.000231642	0.00393792	0	0
CB Purkinje Gaba	CB	CB	CB	0.999116	0	0	0.000883913	0	0	0	0	0	0	0.933333	0	0	0.0666667	0	0	0	0	0	0
CBN Dmbx1 Gaba	CB	N.A.	CB	0	0	0	0	0	0	0	0	0	0	0.987006	0	0	0.0121648	0	0	0	0.000829417	0	0
CBN Glut	CB	CB	CB HB	0.922059	0	0	0.0735294	0	0	0	0.00441176	0	0	0.661654	0	0.00250627	0.298246	0	0.0275689	0	0.0075188	0	0.00250627
Golgi Gly-Gaba	CB	CB	CB HB	0.927905	0	0	0.072095	0	0	0	0	0	0	0.721429	0	0	0.278571	0	0	0	0	0	0
AAA-BST Six3 Meis2 Gaba	CNU	CNU CTXsp	CNU	0	0.393659	0.449141	0	0.001321	0.0290621	0.001321	0	0.101717	0.0237781	0	0.723337	0.185805	0	0	0.0213675	0.00668896	0.000185805	0.0620587	0.000557414
ACB-BST-FS D1 Gaba	CNU	CNU	CNU	0	0.908686	0.0623608	0	0	0.0178174	0	0	0.00445434	0.00668151	0	0.920019	0.0421456	0	0	0.0292146	0	0	0.00814176	0.000478927
BST Tac2 Gaba	CNU	CNU HY	CNU HY	0	0.564912	0.0561404	0	0	0.298246	0	0	0	0.0807018	0	0.633639	0	0	0	0.365529	0	0	0	0.000832639
BST-po Glut	CNU	CNU TH	CNU TH	0	0.253333	0	0	0.0133333	0.0266667	0	0	0	0.706667	0	0.541667	0	0	0	0.0208333	0	0	0	0.4375
CEA-AAA-BST Ebf1 Gaba	CNU	CNU CTXsp	CNU	0	0.455592	0.478618	0	0	0.00657895	0	0	0	0.0592105	0	0.980899	0.00800562	0	0	0.00870787	0.000140449	0.000140449	0.000421348	0.00168539
CEA-AAA-BST Six3 Cyp26b1 Gaba	CNU	CTXsp	CNU	0	0.173633	0.745981	0	0.022508	0.00482315	0.0209003	0	0.00482315	0.0273312	0	0.912812	0.0652886	0	0	0.00327466	0	0	0.0180106	0.000613999
CEA-BST Crh Gaba	CNU	CNU	CNU	0	0.64	0.24	0	0	0.016	0	0	0.008	0.096	0	0.965726	0.0181452	0	0	0.0120968	0	0	0	0.00403226
FS Mgp Gaba	CNU	CTXsp OLF	CTXsp	0	0.0923077	0.6	0	0	0	0.0538462	0	0.253846	0	0	0.154661	0.72387	0	0.00211864	0.00423729	0.0176554	0	0.0974576	0
GPe Sox6 Cyp26b1 Gaba	CNU	CNU	CNU	0	0.803571	0.0595238	0	0	0.00297619	0	0	0.00595238	0.127976	0	0.922078	0.00763942	0	0	0.0443086	0.000763942	0	0.00458365	0.0206264
GPi Skor1 Gaba-Glut	CNU	CNU	CNU HY	0	0.735632	0	0	0	0.137931	0	0	0	0.126437	0	0.725641	0	0	0	0.261538	0	0	0	0.0128205
LSX Nkx2-1 Gaba	CNU	CNU	CNU	0	0.977175	0	0	0	0.0228245	0	0	0	0	0	0.990288	0	0	0	0.00896526	0	0	0.000186776	0.000560329
LSX Otx2 Gaba	CNU	CNU	CNU	0	0.984581	0	0	0.00220264	0.00440529	0.00220264	0	0.00220264	0.00440529	0	0.985699	0	0	0	0.0104004	0	0	0.000780031	0.00312012
LSX Prdm12 do Gaba	CNU	CNU	CNU	0	0.979104	0	0	0.0186567	0	0	0	0	0.00223881	0	0.999218	0	0	0	0.000390854	0	0	0.000390854	0
LSX Prdm12 ve Gaba	CNU	CNU	CNU	0	0.993597	0	0	0	0.00106724	0	0	0	0.00533618	0	0.992588	0	0	0	0.00311296	0.000444708	0	0.0037059	0.000148236
LSX Sall3 Lmo1 Gaba	CNU	CNU	CNU	0	0.96	0	0	0.02	0	0	0	0	0.02	0	0.998785	0	0	0	0	0	0	0.000607533	0.000607533
LSX Sall3 Pax6 Gaba	CNU	CNU	CNU	0	0.960317	0	0	0.00529101	0.0026455	0	0	0.0185185	0.0132275	0	0.972812	0	0	0.00169924	0.00679694	0	0	0.0127443	0.00594732
MEA Otp Glut	CNU	CTXsp	CNU	0	0.0571429	0.92381	0	0	0	0	0	0	0.0190476	0	0.981034	0.00775862	0	0	0.00344828	0	0	0.00689655	0.000862069
MEA Slc17a7 Glut	CNU	CTXsp	CNU OLF	0	0.0662021	0.625436	0	0.0609756	0.00696864	0	0	0.233449	0.00696864	0	0.322231	0.210063	0	0.000356845	0.00618532	0.000475794	0	0.458665	0.00202212
MEA-BST Avp Gaba	CNU	CNU CTXsp	CNU	0	0.514286	0.285714	0	0	0.114286	0	0	0	0.0857143	0	0.942857	0.00634921	0	0	0.0507937	0	0	0	0
MEA-BST Lhx6 Nfib Gaba	CNU	CNU CTXsp	CNU HY	0	0.305785	0.293388	0	0.00413223	0.239669	0	0	0.00206612	0.154959	0	0.652323	0.0179833	0	0.00149861	0.322843	0	0	0.00342539	0.00192678
MEA-BST Lhx6 Nr2e1 Gaba	CNU	CTXsp	CNU	0	0.222222	0.614035	0	0.0175439	0.0409357	0	0	0.0584795	0.0467836	0	0.84158	0.106544	0	0.00438947	0.0155626	0.00159617	0	0.0299282	0.000399042
MEA-BST Lhx6 Sp9 Gaba	CNU	CNU CTXsp	CNU	0	0.268182	0.534091	0	0	0.120455	0	0	0.00454545	0.0727273	0	0.93749	0.0182671	0	0.000167588	0.0258086	0	0.000167588	0.0165913	0.0015083
MEA-BST Lhx6 Zfhx3 Gaba	CNU	CNU HY	CNU HY	0	0.378378	0.0405405	0	0	0.547297	0	0	0	0.0337838	0	0.364936	0.00150489	0	0	0.632054	0	0	0	0.00150489
MEA-BST Otp Glut	CNU	CNU CTXsp	CNU	0	0.28125	0.421875	0	0	0.171875	0	0	0	0.125	0	0.913308	0.00532319	0	0	0.0722433	0	0.000760456	0.00304183	0.00532319
MEA-BST Sox6 Gaba	CNU	CTXsp	CNU	0	0.184516	0.526452	0	0.00129032	0.197419	0	0.00129032	0.00774194	0.0812903	0	0.772861	0.0183477	0	0.00137363	0.10263	0.000294349	9.81162e-05	0.102433	0.00196232
MS Bsx Glut	CNU	CNU	CNU HY	0	0.947531	0	0	0.00925926	0.0216049	0.00617284	0.00308642	0	0.0123457	0	0.666667	0	0	0	0.31694	0.0100182	0.00182149	0	0.00455373
MSN D1 Gaba	CNU	CNU	CNU	0.000143021	0.794336	0.02746	0	0.00185927	0	0.00514874	0.000143021	0.129291	0.041619	0	0.964241	0.00591838	0	4.13873e-05	0.000827746	0.013782	0	0.0140717	0.00111746
MSN D1 Sema5a Gaba	CNU	CNU	CNU	0	0.852857	0.0185714	0	0.00142857	0	0.00571429	0	0.0957143	0.0257143	0	0.903012	0.02195	0	0	0	0.0204186	0	0.0543645	0.000255232
MSN D2 Gaba	CNU	CNU	CNU	0	0.897436	0.0339796	0	0.000416927	0	0.00771315	0	0.0308526	0.0296018	0	0.958663	0.0132619	0	0	0.000846501	0.0179646	0	0.00865312	0.000611362
NDB-SI-ant Prdm12 Gaba	CNU	CNU OLF	CNU	0	0.605206	0.0195228	0	0.0021692	0	0	0	0.373102	0	0	0.715016	0.0396166	0	0	0.0434505	0.00447284	0.000638978	0.159744	0.0370607
NDB-SI-MA-STRv Lhx8 Gaba	CNU	CNU	CNU	0	0.823799	0.0521739	0	0.000457666	0.0302059	0.000915332	0	0.00732265	0.0851259	0	0.789996	0.00385834	0	0.000137798	0.202976	0.000275596	0.000275596	0.000826788	0.00165358
OT D3 Folh1 Gaba	CNU	CNU	CNU	0	0.938053	0	0	0	0	0	0	0.0619469	0	0	0.990369	0.000246944	0.00061736	0	0.00666749	0.000370416	0	0.00160514	0.000123472
PAL-STR Gaba-Chol	CNU	CNU	CNU	0	0.829703	0.0475248	0	0.0019802	0.0613861	0.0019802	0	0.0178218	0.039604	0	0.892788	0	0	0	0.102339	0.000974659	0	0.000974659	0.00292398
SI-MA-NDB Ebf1 Bnc2 Gaba	CNU	CNU	CNU	0	0.873239	0.0422535	0	0	0.00704225	0	0	0.0492958	0.028169	0	0.939776	0.00210084	0	0	0.0462185	0.00070028	0.00140056	0.00560224	0.00420168
SI-MA-NDB Six3 Meis2 Gaba	CNU	CNU	CNU	0	0.570552	0.208589	0	0	0.177914	0	0	0	0.0429448	0	0.784295	0.00851466	0	0	0.201514	0	0	0.00567644	0
STR Prox1 Lhx6 Gaba	CNU	CNU	CNU	0	0.731868	0.149451	0	0.010989	0.00879121	0.00659341	0	0.0285714	0.0637363	0	0.760245	0.165749	0	0.000611621	0.00672783	0.0318043	0	0.0287462	0.00611621
STR-PAL Chst9 Gaba	CNU	CNU CTXsp	CNU CTXsp	0	0.546652	0.334462	0	0.0048909	0.00300978	0.0139202	0	0.0635816	0.0334838	0	0.578959	0.377637	0	0.000716056	0.0147618	0.0101349	0	0.0145965	0.00319471
STRv Lhx8 Gaba	CNU	CNU	CNU	0	0.829268	0.0926829	0	0	0.0341463	0	0	0	0.0439024	0	0.827773	0.0131885	0	0	0.145849	0	0	0.00155159	0.0116369
TRS Sln Glut	CNU	CNU	CNU	0	0.948419	0	0	0	0.0166389	0	0	0	0.0349418	0	0.953925	0	0	0	0.0383959	0	0	0	0.00767918
MEA-COA-BMA Ccdc42 Glut	CNU, CTXsp	CTXsp	CNU	0	0.00481348	0.983153	0	0.00120337	0	0	0	0.00481348	0.00601685	0	0.605724	0.161621	0	0.000157679	0.00788395	0	0.000157679	0.223668	0.000788395
SI-MA-LPO Skor1 Glut	CNU, HY	CNU	CNU HY	0	0.6	0.112953	0	0.00103627	0.188601	0.00103627	0	0.0124352	0.0839378	0	0.702599	0.00371216	0	0	0.280697	0	0.000142776	0.00728155	0.00556825
SI-MPO-LPO Lhx8 Gaba	CNU, HY	CNU HY	CNU HY	0.00190295	0.495718	0.0333016	0.0770695	0.00190295	0.29686	0.00190295	0.0323501	0.0190295	0.0399619	0	0.44624	0	0	0	0.551585	0	0.000310752	0.00155376	0.000310752
Sst Chodl Gaba	CNU, Isocortex	CNU	CNU Isocortex	0	0.554487	0.0657051	0	0.0544872	0.00160256	0.195513	0	0.113782	0.0144231	0	0.32268	0.0884413	0	0.0319615	0.0190455	0.510289	0	0.0273643	0.000218914
IT EP-CLA Glut	CTXsp	OLF	CTXsp	0	0.0577798	0.0409463	0	0.180164	0.000909918	0.121474	0.000454959	0.597816	0.000454959	0	0.000645965	0.624417	0	0.0636276	0	0.226411	0	0.0836063	0.00129193
L6b EPd Glut	CTXsp	OLF	CTXsp	0	0.0647118	0.0677452	0	0.246714	0.00101112	0.057634	0.00101112	0.561173	0	0	0.000289603	0.867072	0	0.0289603	0	0.0338836	0	0.068636	0.00115841
LA-BLA-BMA-PA Glut	CTXsp	CTXsp HPF	CTXsp	0	0.00486381	0.474708	0	0.419261	0.000486381	0.00875486	0.000972763	0.0899805	0.000972763	0	0.00109541	0.80781	0	0.00262898	0	0.000219082	0	0.188246	0
Car3 Glut	CTXsp, Isocortex	Isocortex OLF	Isocortex	0	0.0312796	0.00347551	0	0.0540284	0	0.654028	0.000315956	0.256556	0.000315956	0	0	0.143418	0	0.00454083	0	0.816914	0	0.0350915	3.63266e-05
CB Granule Glut	GC	CB	CB	0.995709	0	0	0.00268168	0.000804505	0	0	0.000804505	0	0	0.85382	8.89498e-06	0	0.14393	0	0	8.89498e-06	0.00223264	0	0
DG Glut	GC	HPF	HPF	0.00026079	0	0.00117356	0.00143435	0.991524	0.000130395	0.000391185	0.00404225	0.000782371	0.00026079	0	0.00315833	0.000396443	0	0.995613	0	0.000343584	3.96443e-05	1.32148e-05	0.000436087
MOB-out Frmd7 Gaba	GC	OLF	OLF	0	0.0491803	0	0	0	0	0.0819672	0	0.868852	0	0	0.0289829	0.00480085	0	0	0	0.0108464	0	0.95537	0
CU-ECU-SPVI Foxb1 Glut	HB	HB	HB	0.0235294	0.00941176	0.00470588	0.945882	0	0.00470588	0	0	0.0117647	0	0	0	0	0.969497	0	0.00906843	0.000824402	0.0140148	0	0.00659522
DCO Il22 Gly-Gaba	HB	CB	HB	0.915547	0	0	0.0786948	0	0	0	0.00575816	0	0	0	0	0	0.999105	0	0	0	0.000895255	0	0
DCO UBC Glut	HB	N.A.	HB	0	0	0	0	0	0	0	0	0	0	0.0673953	0	0	0.92881	0	0	0	0.00379478	0	0	No match in major region integration
DMX Tbx20 Chol	HB	HB	HB	0.0217391	0	0	0.978261	0	0	0	0	0	0	0	0	0	1	0	0	0	0	0	0
ECU-CU Slc6a2 Glut	HB	N.A.	HB	0	0	0	0	0	0	0	0	0	0	0	0	0	1	0	0	0	0	0	0
GRN Prox1 Brs3 Gly-Gaba	HB	HB	HB	0.0652174	0	0	0.934783	0	0	0	0	0	0	0	0	0	0.976526	0	0.0187793	0	0	0	0.00469484
HB Otp Shroom3 Gaba	HB	N.A.	HB	0	0	0	0	0	0	0	0	0	0	0	0	0	1	0	0	0	0	0	0
IO Glut	HB	HB	HB	0.153846	0	0	0.846154	0	0	0	0	0	0	0	0	0	1	0	0	0	0	0	0
IRN Dmbx1 Pax2 Gly-Gaba	HB	N.A.	HB	0	0	0	0	0	0	0	0	0	0	0	0	0	1	0	0	0	0	0	0
IRN Vip Glut	HB	N.A.	HB	0	0	0	0	0	0	0	0	0	0	0	0	0	0.993289	0	0.00671141	0	0	0	0
IRN-PGRN-MARN Pax6 Hoxb5 Gly-Gaba	HB	N.A.	HB	0	0	0	0	0	0	0	0	0	0	0	0	0	0.994819	0	0.00518135	0	0	0	0
LDT Fgf7 Gaba	HB	N.A.	HB MB	0	0	0	0	0	0	0	0	0	0	0	0	0	0.250653	0	0.0078329	0	0.738903	0	0.00261097
MARN-PPY Ngfr Gly-Gaba	HB	N.A.	HB	0	0	0	0	0	0	0	0	0	0	0	0	0	1	0	0	0	0	0	0
MDRN Bves Glut	HB	N.A.	HB	0	0	0	0	0	0	0	0	0	0	0	0	0	1	0	0	0	0	0	0
MV Glut	HB	HB	HB	0.013986	0	0	0.986014	0	0	0	0	0	0	0	0	0	0.991354	0	0.00634006	0	0.000576369	0	0.00172911
MV Nkx6-1 Gly-Gaba	HB	HB	HB	0	0	0	1	0	0	0	0	0	0	0	0	0	0.998971	0	0	0	0	0	0.00102881
MV Pax6 Gly-Gaba	HB	CB HB	HB	0.285714	0	0	0.714286	0	0	0	0	0	0	0.00228833	0	0	0.993135	0	0.00457666	0	0	0	0
MV-NTS Bcl11b Neurod2 Gly-Gaba	HB	HB	HB	0.0222841	0	0	0.977716	0	0	0	0	0	0	0	0	0	0.997213	0	0.00148644	0	0.000743218	0	0.000557414
MV-SPIV Phox2b Ebf3 Lbx1 Glut	HB	HB	HB	0.0227273	0	0	0.969697	0	0	0	0.00757576	0	0	0	0	0	0.984283	0	0.00392927	0	0.0117878	0	0
MV-SPIV-PRP Dmbx1 Gly-Gaba	HB	CB HB	HB	0.549133	0	0	0.450867	0	0	0	0	0	0	0.00559441	0	0	0.984615	0	0.00559441	0	0.0027972	0	0.0013986
MY Calcb Chol	HB	N.A.	HB	0	0	0	0	0	0	0	0	0	0	0	0	0	0.888889	0	0	0	0.111111	0	0
MY Lhx1 Gly-Gaba	HB	HB	HB	0.0221471	0.000375375	0	0.971471	0.000375375	0.00225225	0	0.003003	0	0.000375375	0.000862069	0	0	0.92931	0	0.00431034	0	0.0650862	0	0.000431034
MY Pkd2l1 Gaba	HB	N.A.	HB	0	0	0	0	0	0	0	0	0	0	0	0	0	1	0	0	0	0	0	0
MY Prox1 Gly-Gaba	HB	HB	HB	0.143426	0	0	0.844622	0	0	0	0.0119522	0	0	0.00253165	0	0	0.967089	0	0.00168776	0	0.028692	0	0
NLL Gata3 Gly-Gaba	HB	HB	HB	0.0169173	0	0	0.981203	0	0	0	0.0018797	0	0	0	0	0	0.952663	0	0.0295858	0	0.00591716	0	0.0118343
NTS Crp Glut	HB	N.A.	HB	0	0	0	0	0	0	0	0	0	0	0	0	0	1	0	0	0	0	0	0
NTS Dbh Glut	HB	HB	HB	0.1125	0	0	0.8875	0	0	0	0	0	0	0	0	0	0.997967	0	0.00135501	0.000677507	0	0	0
NTS Phox2b Glut	HB	HB	HB	0.0157195	0	0	0.978235	0	0.00241838	0	0.00241838	0	0.00120919	0	0	0	0.995806	0	0.00286976	0	0.000220751	0	0.00110375
PARN Gbx2 Gly-Gaba	HB	HB	HB	0.0196078	0	0	0.980392	0	0	0	0	0	0	0	0	0	0.998813	0	0.000890472	0	0.000296824	0	0
PAS-MV Ebf2 Gly-Gaba	HB	HB	HB	0.0348837	0.00581395	0	0.953488	0	0	0	0.00581395	0	0	0.00272412	0	0	0.994056	0	0.00173353	0.000247647	0.000247647	0	0.000990589
PB Lmx1a Glut	HB	HB	HB	0.218097	0	0	0.779582	0	0	0	0	0.00232019	0	0.0013289	0	0	0.95814	0	0.00398671	0	0.0358804	0	0.000664452
PB Pax5 Glut	HB	HB	HB MB	0.0449438	0.00561798	0	0.893258	0	0	0	0.0561798	0	0	0.0058651	0.00146628	0	0.394428	0	0.0190616	0	0.570381	0	0.00879765
PB-an-do Evx2 Glut	HB	HB	HB MB	0.183986	0	0	0.805792	0	0	0	0.0102215	0	0	0.00316206	0	0	0.741502	0	0.00237154	0	0.251779	0.000395257	0.000790514
PB-NTS Phox2b Ebf3 Lmx1b Glut	HB	HB	HB	0.03	0.02	0.0166667	0.906667	0	0.00333333	0	0	0.02	0.00333333	0	0	0	0.991561	0	0.00140647	0	0.00703235	0	0
PCG Vsx2 Lhx4 Glut	HB	HB	HB MB	0.097561	0.0352304	0.00271003	0.653117	0	0	0	0.208672	0	0.00271003	0	0	0	0.539492	0	0.00327958	0	0.455862	0	0.00136649
PCG-LDT-DTN-RPO-CS Meis2 Gaba	HB	HB	HB	0.0258964	0	0	0.960159	0	0	0	0.0139442	0	0	0	0	0	0.910308	0	0.00669344	0	0.0829987	0	0
PCG-LDT-DTN-RPO-CS Pax8 Gaba	HB	N.A.	MB	0	0	0	0	0	0	0	0	0	0	0	0	0	0.0310078	0	0.00258398	0	0.966408	0	0
PCG-LDT-DTN-RPO-CS St18 Gaba	HB	N.A.	HB	0	0	0	0	0	0	0	0	0	0	0	0	0	0.869416	0	0.00343643	0	0.127148	0	0
PCG-LDT-DTN-RPO-CS Tox Gaba	HB	HB	HB MB	0.0360111	0.00277008	0	0.891967	0	0.0166205	0	0.0498615	0	0.00277008	0	0	0	0.688562	0	0.00566251	0	0.305776	0	0
PCG-po Gata3 Slc6a5 Gly-Gaba	HB	N.A.	HB	0	0	0	0	0	0	0	0	0	0	0	0	0	1	0	0	0	0	0	0
PCG-SLD Vsx2 Nkx6-1 Glut	HB	HB	HB	0.0290828	0	0	0.923937	0	0.00447427	0	0.0425056	0	0	0	0	0	0.830093	0	0.00338123	0	0.166526	0	0
PDTg Otp Olig3 Gaba	HB	N.A.	HB	0	0	0	0	0	0	0	0	0	0	0	0	0	1	0	0	0	0	0	0
PG-TRN-LRN Fat2 Glut	HB	HB	HB	0.00506254	0	0	0.99464	0	0	0	0.000297796	0	0	0.00443191	0	0	0.991942	0	0.0016116	0	0.000402901	0	0.0016116
PGRN-PARN-MDRN Hoxb5 Glut	HB	HB	HB	0	0	0	1	0	0	0	0	0	0	0	0	0	0.997895	0	0.00140351	0	0	0	0.000701754
PGRNd Otp Glut	HB	HB	HB	0.0196629	0	0	0.974719	0	0	0	0.00561798	0	0	0	0	0	0.994914	0	0.00305188	0	0.00101729	0	0.00101729
POR Gata3 Gly-Gaba	HB	HB	HB	0.0322581	0	0	0.967742	0	0	0	0	0	0	0	0	0	1	0	0	0	0	0	0
POR Spp1 Gly-Gaba	HB	N.A.	HB	0	0	0	0	0	0	0	0	0	0	0	0	0	1	0	0	0	0	0	0
PPN-PCG Otp En1 Gaba	HB	HB	HB MB	0	0.0019084	0	0.895038	0	0.00381679	0	0.0992366	0	0	0.00252951	0	0	0.397133	0	0.00084317	0	0.598651	0	0.00084317
PRNr Otp Nfib Glut	HB	HB	HB	0.0583942	0	0	0.875912	0	0	0	0.0656934	0	0	0	0	0	0.966887	0	0.0331126	0	0	0	0
PRP-MY Otp Gly-Gaba	HB	HB	HB	0.0247295	0	0	0.97527	0	0	0	0	0	0	0	0	0	0.992836	0	0.00455878	0	0.00260501	0	0
PSV Glut	HB	HB	HB	0.0869565	0	0	0.913043	0	0	0	0	0	0	0	0	0	0.994083	0	0.00147929	0	0.00443787	0	0
RPO-NI-SLD Vsx2 Nr4a2 Glut	HB	HB	HB	0.0344828	0	0	0.965517	0	0	0	0	0	0	0	0	0	1	0	0	0	0	0	0
SPVC Ccdc172 Glut	HB	N.A.	HB	0	0	0	0	0	0	0	0	0	0	0	0	0	0.997727	0	0.00227273	0	0	0	0
SPVC Nmu Glut	HB	N.A.	HB	0	0	0	0	0	0	0	0	0	0	0	0	0	1	0	0	0	0	0	0	No match in major region integration
SPVI-SPVC Mafa Glut	HB	HB	HB	0	0	0	1	0	0	0	0	0	0	0	0	0	1	0	0	0	0	0	0
SPVI-SPVC Sall3 Gly-Gaba	HB	HB	HB	0	0	0	1	0	0	0	0	0	0	0	0	0	0.997126	0	0.000821018	0.000410509	0.000821018	0.000410509	0.000410509
SPVI-SPVC Tlx3 Ebf3 Glut	HB	HB	HB	0.0027248	0.0108992	0.0108992	0.956403	0	0.00817439	0	0	0.0108992	0	0	0	0	0.990727	0	0.00593472	0.00037092	0.00148368	0.00037092	0.00111276
SPVO Mafa Meis2 Glut	HB	HB	HB	0	0	0	1	0	0	0	0	0	0	0	0	0	0.991667	0	0	0	0.00833333	0	0
VCO-PSV-SOCl Mafa Meis2 Glut	HB	CB HB	HB	0.67284	0	0	0.32716	0	0	0	0	0	0	0	0	0	0.984127	0	0.015873	0	0	0	0
CLI-IF-IPN-DTN-PCG Otp Pax3 Gaba	HB, MB	HB	HB MB	0.0498008	0	0	0.924303	0	0	0	0.0258964	0	0	0.000335121	0	0	0.538539	0	0.00134048	0	0.459786	0	0
CLI-PDTg Pax6 Gaba	HB, MB	HB	HB	0.0676692	0	0	0.819549	0	0	0	0.112782	0	0	0	0	0	0.85974	0	0.00207792	0	0.138182	0	0
LDT-PCG Gata3 Irx5 Gaba	HB, MB	HB	HB MB	0.0604491	0	0	0.872193	0	0.00172712	0	0.0656304	0	0	0	0	0	0.744073	0	0.00425532	0	0.250456	0	0.00121581
MB-MY Glut-Sero	HB, MB	HB MB	HB MB	0.00953678	0	0	0.715259	0	0	0	0.275204	0	0	0	0	0	0.273148	0	0.00198413	0	0.724868	0	0
MB/HB Lhx1 Glut	HB, MB	HB MB	HB MB	0.0165129	0.00388538	0	0.59932	0	0.0223409	0.000485673	0.320058	0	0.0373968	0	0.000607349	0	0.429699	0	0.052232	0	0.344367	0	0.173094
PB-CUN Ppp1r1c Glut	HB, MB	N.A.	HB MB	0	0	0	0	0	0	0	0	0	0	0	0	0	0.347826	0	0	0	0.652174	0	0	No match
PCG-CUN-MRN Pax5 Cdh23 Gaba	HB, MB	HB MB	MB	0.003663	0	0	0.59707	0	0	0	0.399267	0	0	0	0	0	0.0322333	0	0.00230238	0	0.965464	0	0
CA1-ProS Glut	HPF	HPF	HPF	0	0	0.00369806	0	0.990211	0	0.00500326	0.0006526	0.000217533	0.000217533	0	0	0.000521209	0	0.997795	0	0.000240558	0.000922139	0.000521209	0
CA2 Glut	HPF	HPF	HPF Isocortex	0	0.127469	0	0	0.719928	0	0.143627	0	0	0.00897666	0	0.181384	0	0	0.324582	0	0.470167	0	0.0238663	0
CA3 Glut	HPF	HPF	HPF	0	0	0.00289702	0.000526732	0.995523	0	0.000263366	0.000526732	0.000263366	0	0	0.00325926	0.103407	0	0.891556	0	0.000888889	0.000888889	0	0
CT SUB Glut	HPF	HPF	HPF	0	0	0	0	0.978947	0	0.0210526	0	0	0	0	0	0.000136351	0	0.990183	0	0.00886283	0	0.000818107	0
HPF CR Glut	HPF	HPF	HPF	0	0.0135135	0.0405405	0	0.783784	0	0.0945946	0	0.0675676	0	0	0.148222	0.0443468	0	0.469836	0.00439473	0.192968	0.000399521	0.129445	0.0103875
L2 IT ENT-po Glut	HPF	HPF	HPF	0	0	0	0	0.938889	0	0.0611111	0	0	0	0	0	0.000288767	0	0.988738	0	0.000577534	0	0.0103956	0
L2 IT PPP-APr Glut	HPF	HPF Isocortex	HPF	0	0	0	0	0.702128	0	0.259574	0.0382979	0	0	0	0	0	0	0.995093	0	0.00490719	0	0	0
L2/3 IT ENT Glut	HPF	HPF	HPF	0	0	0.000559284	0.000559284	0.862975	0	0.119687	0.00167785	0.0145414	0	0	0	0.000651825	0	0.94645	0	0.0250702	0	0.0278279	0
L2/3 IT PPP Glut	HPF	HPF	HPF	0	0	0	0.00180343	0.857529	0	0.136159	0.00450857	0	0	0	0	0	0	0.997831	0	0.00205519	0	0.000114177	0
L5 PPP Glut	HPF	N.A.	HPF	0	0	0	0	0	0	0	0	0	0	0	0	0	0	0.99927	0	0.000729927	0	0	0	Overlap with small
L6b/CT ENT Glut	HPF	HPF	HPF	0	0	0.000563698	0.000563698	0.826945	0	0.169109	0.0011274	0.00169109	0	0	0	0.013816	0	0.919146	0	0.0531817	0	0.0138561	0
NP PPP Glut	HPF	N.A.	HPF	0	0	0	0	0	0	0	0	0	0	0	0	0	0	0.996241	0	0.00307587	0	0.000683527	0	No match in major region integration
NP SUB Glut	HPF	HPF	HPF	0	0	0.00314465	0	0.930818	0	0.0628931	0.00314465	0	0	0	0.000776699	0.00038835	0	0.979417	0	0.0182524	0	0.00116505	0
SUB-ProS Glut	HPF	HPF	HPF	0	0	0.00172117	0.00344234	0.965577	0	0.0258176	0.00344234	0	0	0	0	0.00225153	0	0.992763	0	0.00241235	0	0.00257317	0
L5/6 IT TPE-ENT Glut	HPF, Isocortex	HPF Isocortex	HPF Isocortex	0	0.00247729	0	0.000825764	0.288192	0.000825764	0.602808	0	0.104872	0	0	9.74374e-05	0.0253337	0	0.302835	0	0.662282	0	0.00945143	0
COAp-TR-ENTmv Glut	HPF, OLF	HPF	HPF OLF	0	0	0	0.00946372	0.943218	0	0.044164	0.00315457	0	0	0	0	0.0537975	0	0.622468	0	0.00253165	0	0.321203	0
RHP-COA Ndnf Gaba	HPF, OLF	HPF	HPF	0	0.04	0.2	0	0.472727	0.00363636	0.0436364	0	0.24	0	0	0.0793472	0.0348903	0	0.742262	0.00168824	0.0320765	0.000562746	0.109173	0
ADP-MPO Trp73 Glut	HY	CNU HY	CNU HY	0	0.494186	0	0	0.00581395	0.424419	0	0	0	0.0755814	0	0.297743	0	0	0	0.688368	0	0	0.00434028	0.00954861
AHN Onecut3 Gaba	HY	HY	HY	0.00243902	0	0	0	0	0.985366	0.00243902	0.00487805	0	0.00487805	0	0.0106474	0	0	0	0.986797	0	0	0	0.00255537
AHN Otp Glut	HY	HY	HY	0	0.0482077	0.00370828	0.00123609	0	0.930779	0	0.00370828	0	0.0123609	0	0.0126803	0	0	0	0.982098	0	0.000248633	0	0.00497265
ARH Foxd2 Gaba	HY	N.A.	HY	0	0	0	0	0	0	0	0	0	0	0	0	0	0	0	1	0	0	0	0
ARH Tbx3 Gaba	HY	HY	HY	0	0.043956	0	0	0	0.956044	0	0	0	0	0	0.00197239	0	0	0	0.997239	0	0	0.000394477	0.000394477
ARH Tbx3 Glut	HY	HY	HY	0	0	0	0	0	0.996753	0	0.00324675	0	0	0	0.00201478	0	0	0	0.997985	0	0	0	0
ARH-DMH-LHA Gsx1 Gaba	HY	HY	HY	0	0.0145985	0	0	0	0.885645	0.00243309	0.0681265	0	0.0291971	0	0.00727802	0	0	0	0.990134	0	0.00113214	0	0.0014556
AVPV-MEPO Tbr1 Glut	HY	CNU HY	HY	0.026087	0.286957	0	0.156522	0.026087	0.486957	0	0	0.0173913	0	0	0.105668	0	0	0	0.890688	0	0	0.00283401	0.000809717
DMH Hmx2 Gaba	HY	HY	HY	0	0.0126183	0	0	0	0.966877	0	0.0141956	0	0.00630915	0	0.00143343	0	0	0	0.997671	0	0	0	0.000895897
DMH Hmx2 Glut	HY	HY	HY	0	0.00480769	0	0	0	0.990385	0	0.00480769	0	0	0	0.0009298	0	0	0	0.997211	0	0.0009298	0	0.0009298
DMH Nkx2-4 Glut	HY	HY	HY	0	0	0	0	0	1	0	0	0	0	0	0.000636335	0	0	0	0.999045	0	0	0	0.000318167
DMH Prdm13 Gaba	HY	HY	HY	0	0	0	0	0	1	0	0	0	0	0	0.000953289	0	0	0	0.999047	0	0	0	0
DMH-LHA Vgll2 Glut	HY	HY	HY	0	0.0121951	0	0	0	0.97561	0	0.0121951	0	0	0	0.00201613	0	0.00100806	0	0.996976	0	0	0	0
HY Gnrh1 Glut	HY	N.A.	CNU HY	0	0	0	0	0	0	0	0	0	0	0	0.432584	0	0	0.00561798	0.550562	0	0	0.00561798	0.00561798
LHA Pmch Glut	HY	HY	HY	0	0	0	0	0	0.897436	0	0.0641026	0	0.0384615	0	0.011658	0	0	0	0.984456	0	0.00129534	0	0.00259067
LHA-SBPV-AHN Gaba	HY	HY	HY	0	0.00227273	0	0	0	0.981818	0	0.00227273	0	0.0136364	0	0.00361351	0	0	0	0.986174	0	0	0	0.0102121
MM Foxb1 Glut	HY	N.A.	HY	0	0	0	0	0	0	0	0	0	0	0	0.000924336	0	0	0	0.999076	0	0	0	0	No match
MM-ant Foxb1 Glut	HY	HY	HY	0	0	0	0.142857	0	0.714286	0	0.142857	0	0	0	0.00171086	0	0	0	0.998289	0	0	0	0
MPO-LPO Lhx8 Gaba	HY	CNU HY	CNU HY	0	0.408602	0.0107527	0.00268817	0	0.510753	0	0.0376344	0	0.0295699	0	0.427944	0.000439367	0	0	0.571617	0	0	0	0
MPO-MPN Glut	HY	HY	HY	0	0.030303	0	0	0	0.969697	0	0	0	0	0	0.0238651	0	0	0	0.974319	0	0.000518807	0	0.00129702
PH Pitx2 Glut	HY	HY MB	HY	0	0.0124805	0.00156006	0.00780031	0	0.25897	0	0.681747	0.00156006	0.0358814	0	0.0015	0.0005	0.0045	0	0.83	0	0.0675	0.003	0.093
PH-an Pitx2 Glut	HY	HY	HY	0	0	0	0	0	0.918033	0	0.0491803	0	0.0327869	0	0	0	0	0	0.992849	0	0.00238379	0	0.00476758
PH-ant Otp Glut	HY	HY	HY	0	0.0465116	0.00387597	0.0135659	0	0.765504	0	0.145349	0	0.0251938	0	0.00427643	0	0.00153951	0	0.983407	0	0.000684229	0	0.0100924
PH-LHA Foxb1 Glut	HY	MB	HY	0	0.0084507	0.0140845	0	0	0.180282	0	0.726761	0	0.0704225	0	0.00375587	0	0	0	0.962441	0	0.0325509	0	0.00125196
PH-SUM Foxa1 Glut	HY	MB	HY	0	0.0042735	0	0.0384615	0.0042735	0.207265	0	0.726496	0	0.0192308	0	0.00169033	0	0.0010142	0	0.912441	0	0.0283976	0.000338066	0.056119
PM Pitx2 Glut	HY	HY MB	HY	0	0	0	0.0104167	0	0.677083	0	0.3125	0	0	0	0	0	0	0	0.998358	0	0.00123153	0	0.000410509
PM-LHA Foxb1 Glut	HY	HY	HY	0	0.00904977	0.00452489	0.0135747	0	0.846154	0	0.126697	0	0	0	0.000567537	0	0	0	0.999432	0	0	0	0
PM-TM-PVp Tbx3 Hist-Gaba	HY	HY	HY	0	0	0	0	0	0.891892	0	0.108108	0	0	0	0	0	0	0	1	0	0	0	0
PVa-AHN-LHA Otp Glut	HY	HY	HY	0	0.0608108	0	0.0878378	0	0.783784	0	0.0202703	0	0.0472973	0	0.0863422	0.00209314	0.000523286	0	0.909471	0	0.000523286	0	0.00104657
PVa-ARH Six3 Dopa-Gaba	HY	N.A.	HY	0	0	0	0	0	0	0	0	0	0	0	0.00159236	0	0	0	0.998408	0	0	0	0
PVa-ARH Six3 Gaba	HY	HY	HY	0	0.00666667	0	0	0	0.986667	0	0	0	0.00666667	0	0.00238521	0	0	0	0.995528	0	0.000298151	0	0.00178891
PVH-LHA Barhl2 Glut	HY	HY	HY	0	0.195266	0.0118343	0	0	0.568047	0	0.0502959	0	0.174556	0	0.141235	0	0.00283889	0	0.821859	0	0.00354862	0	0.0305181
PVH-PVHd-SO Otp Glut	HY	HY	HY	0	0.031746	0.0181406	0	0	0.913832	0	0	0	0.0362812	0	0.0295351	0	0.000190549	0	0.955983	0	0.000190549	0.000190549	0.0139101
PVH-PVi Six3 Prox1 Gaba	HY	HY	HY	0.00199203	0.0219124	0	0	0	0.826693	0	0.0717131	0	0.0776892	0	0.00343127	0	0.000428908	0	0.956895	0	0.000643363	0.000214454	0.0383873
PVHd Gsc Gaba	HY	HY	HY	0	0	0	0	0	0.790323	0	0	0	0.209677	0	0.0506912	0	0	0	0.912442	0	0.00460829	0	0.0322581
PVHd-DMH Lhx6 Gaba	HY	HY	HY	0.008	0.024	0.004	0.004	0	0.788	0.008	0.12	0	0.044	0	0.0013587	0	0	0	0.970788	0	0.00509511	0.000339674	0.0224185
PVpo-VMPO-MPN Hmx2 Gaba	HY	HY	HY	0	0.0485437	0.00161812	0	0	0.943366	0	0	0.00161812	0.00485437	0	0.0440391	0	0	0	0.955592	0	0	0	0.000368528
PVR Six3 Gaba	HY	CNU HY	HY	0	0.373096	0.0380711	0.00126904	0	0.543147	0	0	0.0228426	0.0215736	0	0.220273	0.000967703	0.000241926	0	0.773799	0	0.000241926	0.00145155	0.00302407
SCH Gaba	HY	HY	HY	0	0.0138889	0	0	0	0.986111	0	0	0	0	0	0.000754527	0	0	0	0.999245	0	0	0	0
STN-PSTN Pitx2 Glut	HY	MB	HY	0	0.00209864	0	0.00104932	0	0.114376	0	0.868835	0	0.0136411	0	0.00359002	0	0	0	0.93879	0	0.0570813	0	0.000538503
TU-ARH Otp Six6 Gaba	HY	HY	HY	0	0	0	0	0	0.992366	0	0.00508906	0.00254453	0	0	0.000690131	0	0.000172533	0	0.998447	0	0	0	0.000690131
VMH Fezf1 Glut	HY	HY	HY	0	0	0	0	0	1	0	0	0	0	0	0	0	0	0	0.99958	0	0.000420168	0	0
VMH Nr5a1 Glut	HY	HY	HY	0	0	0	0	0	0.998837	0	0	0	0.00116279	0	0.000774593	0	0	0	0.998296	0	0.000309837	0	0.000619675
LHA-MEA Otp Glut	HY, CNU	HY	CNU	0	0.130841	0.102804	0	0	0.700935	0	0	0	0.0654206	0	0.777638	0.0100503	0	0	0.202261	0	0.00251256	0.00502513	0.00251256
L2/3 IT CTX Glut	Isocortex	Isocortex	Isocortex	4.68121e-05	0.000421309	4.68121e-05	9.36242e-05	0.0256998	0	0.940361	9.36242e-05	0.033143	9.36242e-05	0	0	0.000123424	1.2992e-05	0.00137065	0	0.996265	0	0.00222813	0
L2/3 IT RSP Glut	Isocortex	Isocortex	Isocortex	0	0	0	0	0.00835282	0	0.991313	0.000334113	0	0	0	0	0	0	0.0242225	0	0.975778	0	0	0
L4 RSP-ACA Glut	Isocortex	Isocortex	Isocortex	0	0	0	0	0.0101868	0	0.988115	0	0	0.00169779	0	0	0	0	0.00650542	0	0.993495	0	0	0
L4/5 IT CTX Glut	Isocortex	Isocortex	Isocortex	5.36279e-05	0.000589907	0.000107256	0.000107256	0.020325	0	0.963694	0.00026814	0.0148013	5.36279e-05	0	0	3.78724e-05	0	0.000399117	0	0.999531	0	3.20459e-05	0
L5 ET CTX Glut	Isocortex	Isocortex	Isocortex	0	0.00458238	0	0	0.0277026	0	0.935638	0.00020829	0.0312435	0.00062487	0	4.67333e-05	0.000186933	0	0.00668287	0	0.970231	0	0.0228526	0
L5 IT CTX Glut	Isocortex	Isocortex	Isocortex	0	0.000171438	0	0	0.00874336	0	0.990057	0.000171438	0.000514315	0.000342877	0	0	0.000625041	0	0.00120074	0	0.998059	0	0.000115139	0
L5 NP CTX Glut	Isocortex	Isocortex	Isocortex	0	0.0123648	0	0	0.0146832	0	0.948609	0	0.0243431	0	0	0.000346586	0.00314403	0	0.00329257	0	0.990667	0	0.00254988	0
L6 CT CTX Glut	Isocortex	Isocortex	Isocortex	0	0.0105123	0.000635361	0	0.0209091	5.77601e-05	0.949056	0.00023104	0.018541	5.77601e-05	0	0.00051206	0.0129794	0	0.00279747	0	0.981275	0	0.00243633	0
L6 IT CTX Glut	Isocortex	Isocortex	Isocortex	0	0.00831572	0.000140944	0	0.012544	0	0.968428	0.000281889	0.0098661	0.000422833	0	0.00046748	0.00736033	0	0.0060673	0	0.985826	0	0.000268553	9.94639e-06
L6b CTX Glut	Isocortex	Isocortex	Isocortex	0	0.0464052	0.00196078	0	0.0267974	0	0.855556	0	0.0686275	0.000653595	0	0.00171068	0.00940875	0	0.0179087	0	0.956431	0	0.0145408	0
Lamp5 Gaba	Isocortex, HPF, OLF	Isocortex	Isocortex	0	0.013289	0.0269472	0	0.0804725	0	0.736434	0.00036914	0.141381	0.00110742	0	0.0106789	0.021418	4.01461e-05	0.102312	0.000140511	0.809848	2.00731e-05	0.0552612	0.000281023
Lamp5 Lhx6 Gaba	Isocortex, HPF, OLF	HPF	HPF	0	0.010929	0.0546448	0.00546448	0.606557	0	0.213115	0.00273224	0.103825	0.00273224	0	0.00827978	0.0756303	0	0.670662	0	0.2065	0.000123579	0.0385566	0.000247158
Pvalb chandelier Gaba	Isocortex, HPF, OLF	Isocortex OLF	Isocortex	0	0.0368664	0.0737327	0	0.221198	0	0.341014	0	0.322581	0.00460829	0	0.0121212	0.122222	0	0.244108	0	0.547811	0.0003367	0.0734007	0
Pvalb Gaba	Isocortex, HPF, OLF	Isocortex	Isocortex	0	0.00956747	0.0171417	0	0.10305	0	0.760813	0.000199322	0.109229	0	0	0.00192582	0.0364058	0	0.129531	2.6381e-05	0.810584	0	0.0215006	2.6381e-05
Sncg Gaba	Isocortex, HPF, OLF	HPF Isocortex	HPF Isocortex	0	0.0147783	0.0315271	0	0.297537	0	0.492611	0	0.162562	0.000985222	0	0.00760098	0.0598656	0	0.256612	0	0.622464	0	0.0533953	6.2818e-05
Sst Gaba	Isocortex, HPF, OLF	Isocortex	Isocortex	0	0.0154755	0.0232132	0.000203625	0.144981	0.000203625	0.701079	0	0.114233	0.000610874	0	0.00325292	0.0337511	0	0.137514	0.000132098	0.814699	0	0.0106174	3.30246e-05
Vip Gaba	Isocortex, HPF, OLF	Isocortex	Isocortex	0	0.0220674	0.0296167	0	0.101045	0	0.75784	0	0.0876887	0.00174216	0	0.00903619	0.0300595	0	0.123723	0.000416799	0.796202	5.00158e-05	0.0403461	0.000166719
APN C1ql2 Glut	MB	MB	MB TH	0	0	0	0	0	0	0	0.901754	0	0.0982456	0	0.000342583	0	0	0	0	0	0.6605	0	0.339157
APN C1ql4 Glut	MB	MB	MB TH	0	0	0	0.00289017	0	0	0	0.919075	0	0.0780347	0	0	0	0	0	0.00204569	0	0.659734	0	0.33822
CUN-PPN Evx2 Lhx2 Glut	MB	HB	MB	0.22541	0.0368852	0	0.454918	0	0.0368852	0	0.241803	0	0.00409836	0.00147565	0	0	0.00934579	0	0.00196754	0	0.985735	0	0.00147565
CUN-PPN Evx2 Meis2 Glut	MB	HB	MB	0.0651629	0	0	0.827068	0	0	0	0.102757	0	0.00501253	0.000317965	0	0	0.110652	0	0.00190779	0	0.886169	0	0.000953895
IC Six3 En2 Gaba	MB	MB	MB	0.136743	0	0	0.0929019	0.00104384	0	0	0.768267	0	0.00104384	0.014123	0	0	0.0116173	0	0.00182232	0	0.959681	0	0.0127563
IC Tfap2d Maf Glut	MB	MB	MB	0.215414	0	0	0.0631881	0	0	0	0.721398	0	0	0.0031976	9.99251e-05	9.99251e-05	0.000899326	0	0.000649513	0	0.98731	4.99625e-05	0.00769423
IPN Otp Crisp1 Gaba	MB	HB	MB	0.0245902	0	0	0.92623	0	0	0	0.0491803	0	0	0	0	0	0.0211726	0	0	0	0.978827	0	0
IPN Vsx2 Nkx6-1 Pax5 Glut	MB	HB	MB	0	0	0	0.816667	0	0	0	0.183333	0	0	0	0	0	0.0153061	0	0.00102041	0	0.983673	0	0
IPN-IF-RL Foxa1 Glut	MB	MB	MB	0	0	0	0.0940767	0	0	0	0.905923	0	0	0	0	0	0	0	0.235782	0	0.705569	0	0.0586493
LDT Vsx2 Nkx6-1 Nfib Glut	MB	MB	MB	0	0.0392157	0	0.0392157	0	0.0392157	0.0196078	0.862745	0	0	0	0	0	0.00103842	0	0	0	0.998962	0	0
MA3 Foxd2 Glut	MB	MB	MB	0	0	0	0.0660377	0	0.00471698	0	0.924528	0	0.00471698	0	0	0	0	0	0.115183	0	0.795812	0	0.0890052
MPT-NOT-PPT Mecom Gaba	MB	MB	MB	0	0	0	0	0.00458716	0.00458716	0	0.90367	0	0.087156	0	0	0	0	0	0.00237304	0	0.799715	0	0.197912
MRN-PAG Nkx6-1 Glut	MB	N.A.	MB	0	0	0	0	0	0	0	0	0	0	0	0	0	0.0129032	0	0.00322581	0	0.983871	0	0
PAG Dmrta2 Glut	MB	MB	MB	0.00544465	0	0	0.15971	0	0.0471869	0	0.771325	0	0.0163339	0	0	0	0.0198238	0	0.0748899	0	0.839207	0	0.0660793
PAG Neurod2 Meis2 Glut	MB	MB	MB	0.0141509	0.00471698	0	0.0731132	0	0	0	0.903302	0	0.00471698	0.000397931	0.000397931	0	0.0266614	0	0.0111421	0	0.922801	0	0.0385993
PAG Nkx2-2 Nr2f2 Gaba	MB	MB	MB	0.0168067	0	0	0.00840336	0	0	0	0.97479	0	0	0	0.00145985	0	0.0116788	0	0.010219	0	0.948905	0	0.0277372
PAG Ucn Glut	MB	HB MB	MB	0	0	0	0.317073	0	0	0	0.682927	0	0	0	0	0	0	0	0	0	0.833333	0	0.166667
PAG-MRN Pou3f1 Glut	MB	MB	MB	0	0	0	0.118966	0	0	0	0.881034	0	0	0	0	0	0.000894855	0	0.00223714	0	0.995973	0	0.000894855
PAG-MRN Rln3 Gaba	MB	N.A.	MB	0	0	0	0	0	0	0	0	0	0	0	0	0	0.00540541	0	0	0	0.940541	0	0.0540541
PAG-PRT Tcf7l2 Glut	MB	MB	MB TH	0	0.00435414	0	0.00290276	0	0.0290276	0	0.770682	0	0.193033	0	0.000509944	0	0.00127486	0	0.0017848	0	0.598674	0	0.397756
PPN-SNr Pax5 Sox21 Gaba	MB	HB MB	MB	0.0166667	0	0	0.3375	0	0	0	0.645833	0	0	0	0	0	0.00477327	0	0	0	0.995227	0	0
PRC-NPC Pax6 Glut	MB	MB	MB	0	0	0	0.1	0	0.005	0	0.805	0	0.09	0	0.000535906	0	0.00535906	0	0.00857449	0	0.857985	0	0.127546
PRT Tcf7l2 Gaba	MB	MB	MB	0.000771605	0	0	0.0138889	0.000771605	0.000771605	0	0.923611	0	0.0601852	0	0	0	0.0094697	0	0.011553	0	0.738826	0	0.240152
RN Nkx2-2 Otx1 Gaba	MB	MB	MB	0.00355872	0.0106762	0	0.13879	0.00177936	0.0284698	0	0.797153	0	0.019573	0.00618876	0	0	0.00206292	0	0.00154719	0	0.989685	0	0.00051573
RN-MRN En1 Sox2 Gaba	MB	HB	HB MB	0	0	0	0.911458	0	0	0	0.0885417	0	0	0	0	0	0.363086	0	0	0	0.636914	0	0	Check this annotation
RR-SNr-PAG Foxa2 Gaba	MB	MB	MB	0	0	0	0.189824	0	0	0	0.810176	0	0	0	0	0	0.00373972	0	0.00448766	0	0.987285	0	0.00448766
SC Lef1 Emx2 Gaba	MB	MB	MB	0	0	0	0.00100908	0	0	0	0.998991	0	0	0	0	0	0.00037627	0	0.00075254	0	0.998244	0	0.000627117
SC Lef1 Otx2 Gaba	MB	MB	MB	0	0	0	0.0045045	0	0	0	0.995495	0	0	0	0	0	0	0	0.000823723	0	0.997529	0	0.00164745
SC Otx2 Gcnt4 Gaba	MB	MB	MB	0	0	0	0	0	0	0	1	0	0	0	0	0	0	0	0.000968054	0	0.991288	0	0.00774443
SC Tnnt1 Gli3 Gaba	MB	MB	MB	0	0	0	0	0	0	0	1	0	0	0	0	0	0	0	0	0	0.999334	0	0.000665779
SCdg Pou4f1 Ebf2 Glut	MB	MB	MB	0.00135685	0	0	0.0027137	0	0.0108548	0	0.979647	0	0.00542741	0	0	0	0.000504541	0	0.000840901	0	0.995123	0	0.00353179
SCdg Pou4f1 Glut	MB	MB	MB	0	0	0	0	0	0.0169492	0	0.978814	0	0.00423729	0	0	0	0.00122137	0	0.0021374	0	0.983206	0	0.0134351
SCdg Pou4f2 Glut	MB	MB	MB	0	0	0	0.00112108	0	0	0	0.998879	0	0	0	0	0	0.000546847	0	0.000182282	0	0.997083	0	0.00218739
SCdg Pou4f2 Mesi2 Glut	MB	MB	MB	0	0	0	0.00235018	0	0	0	0.99765	0	0	0	0	0	0.000175871	0	0	0	0.999121	0	0.000703482
SCdg Pou4f3 Glut	MB	MB	MB	0	0	0	0.00190476	0	0	0	0.998095	0	0	0	0	0	0.000384911	0	0.000384911	0	0.990377	0	0.00885296
SCdg Tfap2b Glut	MB	MB	MB	0	0.00403226	0	0	0	0	0	0.995968	0	0	0	0	0	0	0	0.000627353	0	0.999373	0	0
SCdg-ve Pou4f1 Glut	MB	MB	MB	0.00420168	0	0	0.0147059	0	0	0	0.981092	0	0	0	0	0	0.00104657	0	0.000523286	0	0.990058	0	0.00837258
SCdg-ve Tfap2b Glut	MB	MB	MB	0.011976	0	0	0.00598802	0	0	0	0.979042	0	0.00299401	0.000329815	0	0	0.00494723	0	0.000989446	0	0.974274	0	0.0194591
SCig Foxb1 Glut	MB	MB	MB	0	0	0	0.00124844	0	0	0	0.996879	0	0.00187266	0	0	0	0.000112625	0	0.00157675	0	0.986147	0	0.0121635
SCig Tfap2b Chrnb3 Glut	MB	MB	MB	0	0	0	0	0	0	0	1	0	0	0	0	0	0	0	0	0	1	0	0
SCig-ve Pitx2 Glut	MB	MB	MB	0	0	0	0.00268456	0	0	0	0.997315	0	0	0	0	0	0.00272665	0	0.00227221	0	0.991593	0	0.00340832
SCm Cdh23 Gaba	MB	MB	MB	0	0	0	0.00554529	0	0	0	0.994455	0	0	0.00170192	0	0	0	0	0.00316071	0	0.993435	0	0.00170192
SCop Pou4f2 Neurod2 Glut	MB	MB	MB	0	0	0	0	0	0	0	1	0	0	0	0	0	0	0	0.00113122	0	0.987557	0	0.0113122
SCop Sln Glut	MB	MB	MB	0	0	0	0	0	0	0	1	0	0	0	0	0	0	0	0.000313087	0	0.998435	0	0.00125235
SCs Dmbx1 Gaba	MB	MB	MB	0	0	0	0.000999001	0	0	0	0.999001	0	0	0	0	0	0.000551978	0	0.000551978	0	0.995584	0	0.00331187
SCs Lef1 Gli3 Gaba	MB	MB	MB	0	0	0	0	0	0	0	1	0	0	0	0	0	0.000475737	0	0.000951475	0	0.998573	0	0
SCs Pax7 Nfia Gaba	MB	MB	MB	0.00342466	0	0	0.00856164	0	0.00342466	0	0.982877	0	0.00171233	0.000535475	0	0	0.000267738	0	0.00267738	0	0.963588	0	0.0329317
SCsg Gabrr2 Gaba	MB	MB	MB	0	0	0.00171527	0.0120069	0	0	0	0.859348	0	0.12693	0.000193336	6.44454e-05	0	0.000193336	0.000644454	0.00315783	0	0.861313	0	0.134433
SCsg Pde5a Glut	MB	MB	MB	0	0	0	0	0	0	0	1	0	0	0	0	0	0	0	0.000621697	0	0.997513	0	0.00186509
SNc-VTA-RAmb Foxa1 Dopa	MB	HB MB	MB	0	0	0	0.251208	0.000805153	0.000805153	0	0.744767	0	0.00241546	0	0.000297354	0	0.00267618	0	0.0413321	0	0.94499	0	0.0107047
SNr Six3 Gaba	MB	MB	MB	0	0	0	0.185417	0	0	0	0.814583	0	0	0	0	0	0.00176211	0	0.00176211	0	0.996476	0	0
SNr-VTA-PPN Pax5 Npas1 Gaba	MB	HB MB	MB	0	0	0	0.387947	0	0	0	0.612053	0	0	0	0	0	0.00606061	0	0.00151515	0	0.992424	0	0
ND-PCG Gata3 Lhx1 Gaba	MB, HB	HB MB	HB MB	0.0985915	0	0	0.44507	0	0.00140845	0	0.45493	0	0	0	0	0	0.422563	0	0.00667557	0	0.556075	0	0.0146862
ABC NN	NN-IMN	Isocortex OLF	HPF Isocortex	0.0330579	0.0165289	0	0.0681818	0.123967	0.00619835	0.446281	0.0371901	0.266529	0.00206612	0.0113636	0.00568182	0	0.0227273	0.505682	0	0.284091	0.0738636	0.0965909	0
Aqp1 OEG NN	NN-IMN	N.A.	OLF	0	0	0	0	0	0	0	0	0	0	0	0.00976139	0	0	0	0	0.00759219	0	0.982646	0
Astro-CB NN	NN-IMN	N.A.	CB	0	0	0	0	0	0	0	0	0	0	0.995356	0	0	0.00154799	0	0	0	0.00232198	0	0.000773994
Astro-Epen NN	NN-IMN	HPF Isocortex OLF	HPF Isocortex	0	0	0.00373134	0	0.253731	0	0.436567	0.00746269	0.298507	0	0.00306821	0.0429549	0.00212414	0.0630163	0.261034	0.0198253	0.326646	0.14279	0.0726929	0.0658485
Astro-NT NN	NN-IMN	MB	MB	0.00505561	0.12639	0.0146613	0.171385	0.00151668	0.188069	0.00202224	0.340243	0.000505561	0.150152	0.00776671	0.146217	0.00709134	0.239043	0.00277382	0.112919	0.00209846	0.371885	0.00806821	0.102137
Astro-OLF NN	NN-IMN	N.A.	OLF	0	0	0	0	0	0	0	0	0	0	0	0.00876384	0.000922509	0	0.00369004	0	0.00230627	0	0.984317	0
Astro-TE NN	NN-IMN	Isocortex	HPF Isocortex	0	0.0345508	0.0546232	0.00164528	0.200724	0	0.539322	0.00131622	0.161895	0.005923	0	0.164762	0.158308	1.15663e-05	0.254771	0.00021976	0.32366	0.000277591	0.0976544	0.000335423
BAM NN	NN-IMN	N.A.	Isocortex	0	0	0	0	0	0	0	0	0	0	0.0283903	0.111632	0.0341786	0.0815877	0.234289	0.0217751	0.262955	0.0804851	0.105017	0.0396913
CHOR NN	NN-IMN	HPF TH	HB TH	0.08	0	0	0.12	0.42	0	0.04	0.02	0	0.32	0.128814	0.0237288	0	0.518644	0.0169492	0.0542373	0	0	0	0.257627
DC NN	NN-IMN	N.A.	Isocortex	0	0	0	0	0	0	0	0	0	0	0.0179641	0.0898204	0.0479042	0.131737	0.131737	0.0179641	0.263473	0.113772	0.131737	0.0538922
DG-PIR Ex IMN	NN-IMN	OLF	HPF	0.00310078	0.24186	0.0434109	0.0139535	0.23876	0.00465116	0.0837209	0.0170543	0.331783	0.0217054	0	0.00697674	0.21938	0	0.591473	0	0.0162791	0	0.162791	0.00310078
Endo NN	NN-IMN	Isocortex		0.0194986	0.0389972	0.0111421	0.111421	0.169916	0.0278552	0.37883	0.103064	0.091922	0.0473538	0.0144145	0.0939193	0.0470183	0.181639	0.127188	0.0416593	0.227366	0.157484	0.0481527	0.061159
Ependymal NN	NN-IMN	N.A.	MB	0	0	0	0	0	0	0	0	0	0	0.0145267	0.132146	0.00937207	0.173852	0.00656045	0.103561	0.00281162	0.411434	0.000937207	0.144799
Hypendymal NN	NN-IMN	N.A.	MB TH	0	0	0	0	0	0	0	0	0	0	0	0	0	0	0	0	0	0.738095	0	0.261905
Lymphoid NN	NN-IMN	N.A.		0	0	0	0	0	0	0	0	0	0	0.0337079	0.0636704	0.0337079	0.157303	0.149813	0.0374532	0.202247	0.101124	0.142322	0.0786517
Microglia NN	NN-IMN	Isocortex	Isocortex	0.000450857	0.1055	0.0369702	0.0536519	0.14202	0.0216411	0.479711	0.0437331	0.0852119	0.0311091	0.00694212	0.146611	0.0914079	0.06596	0.188499	0.0239729	0.264863	0.0944365	0.086865	0.0304431
MOB-STR-CTX Inh IMN	NN-IMN	CNU	OLF	0.00508475	0.420339	0.00932203	0.0059322	0.104237	0.0677966	0.05	0.0449153	0.248305	0.0440678	0	0.191768	0.0181207	0	0.00948038	0	0.00780031	0	0.772471	0.000360014
Monocytes NN	NN-IMN	N.A.	Isocortex	0	0	0	0	0	0	0	0	0	0	0.0217391	0.0652174	0.0434783	0.130435	0.108696	0.0217391	0.413043	0.130435	0.0652174	0
Oligo NN	NN-IMN	Isocortex		0.00534261	0.126357	0.0189959	0.154088	0.100407	0.0379919	0.262042	0.143487	0.0452001	0.106089	0.0186893	0.117999	0.0190342	0.245104	0.0292202	0.0854073	0.0691807	0.218344	0.0197272	0.177294
OPC NN	NN-IMN	Isocortex		0.004649	0.112041	0.0460251	0.0534635	0.151557	0.0334728	0.322176	0.106462	0.115295	0.0548582	0.0115698	0.155638	0.0699729	0.122129	0.0834017	0.0807344	0.137325	0.134392	0.0717511	0.133087
Peri NN	NN-IMN	Isocortex		0.00462963	0.0810185	0.0324074	0.0393519	0.111111	0.0486111	0.476852	0.0648148	0.087963	0.0532407	0.0222433	0.0967042	0.0453682	0.160586	0.10864	0.0514716	0.196324	0.151295	0.0804286	0.0869388
SMC NN	NN-IMN	N.A.		0	0	0	0	0	0	0	0	0	0	0.0107413	0.136568	0.0368272	0.151676	0.128069	0.0507554	0.185788	0.138692	0.0833333	0.0775496
Tanycyte NN	NN-IMN	N.A.	HY	0	0	0	0	0	0	0	0	0	0	0	0.00214592	0	0	0	0.995708	0	0.00214592	0	0
VLMC NN	NN-IMN	Isocortex		0.0297297	0.0225225	0.00990991	0.0720721	0.142342	0.00900901	0.451351	0.0675676	0.172973	0.0225225	0.0250518	0.0776041	0.0248634	0.132605	0.211151	0.045583	0.222452	0.132417	0.0638538	0.0644189
COAa-PAA Barhl2 Glut	OLF	CTXsp OLF	CNU OLF	0	0.0697897	0.407266	0.000956023	0.0669216	0.0152964	0.00573614	0	0.429254	0.00478011	0	0.326526	0.12264	0.000220775	0.00198697	0.00684402	0.00375317	0.000662325	0.536373	0.000993487
COAp Grxcr2 Glut	OLF	HPF	OLF	0	0	0.211429	0	0.68	0	0.00571429	0.00571429	0.0971429	0	0	0.00288907	0.0203756	0	0.00182468	0	0	0	0.974911	0
IT AON-TT-DP Glut	OLF	OLF	OLF	0	0.0875872	0.00223152	0	0.0131102	0	0.0295676	0	0.867503	0	0	0.00466427	0.00356298	0	0.00323908	0	0.0130211	0	0.975513	0
L2/3 IT ENTl-PIR Glut	OLF	OLF	OLF	0	0.0216749	0.00878489	0	0.12266	0.000164204	0.0126437	8.21018e-05	0.833826	0.000164204	0	0.000906135	0.0469591	0	0.110637	0	0.0160439	0	0.825454	0
MOB Dopa-Gaba	OLF	OLF	OLF	0	0.0153846	0	0.0153846	0	0	0.0461538	0	0.923077	0	0	0.0228191	0.00404088	0	0.000237699	0	0.0309009	0	0.942001	0
MOB Eomes Ms4a15 Glut	OLF	OLF	OLF	0.0114943	0	0	0	0.0114943	0	0	0	0.977011	0	0	0.0387701	0.0026738	0	0.0026738	0.000668449	0.0113636	0	0.94385	0
MOB Meis2 Gaba	OLF	N.A.	OLF	0	0	0	0	0	0	0	0	0	0	0	0.0651138	0.037586	0.000529381	0	0	0.0291159	0	0.867655	0
MOB Trdn Gaba	OLF	OLF	OLF	0	0	0	0	0	0	0	0	1	0	0	0.016363	0	0	0	0	0	0	0.983637	0
MOB-in Frmd7 Gaba	OLF	OLF	OLF	0	0.0115304	0.00104822	0	0	0	0.00524109	0	0.98218	0	0	0.00801723	0.00103307	0	5.82013e-05	1.45503e-05	0.00401589	1.45503e-05	0.986847	0
MOB-mi Frmd7 Gaba	OLF	N.A.	OLF	0	0	0	0	0	0	0	0	0	0	0	0.0423892	0	0	0	0	0.0231214	0	0.934489	0
NLOT Rho Glut	OLF	N.A.	OLF	0	0	0	0	0	0	0	0	0	0	0	0.148936	0.00607903	0	0	0	0	0	0.844985	0
AD Serpinb7 Glut	TH	TH	TH	0	0.00478469	0	0	0	0	0	0	0	0.995215	0	0.00569801	0	0	0	0	0	0	0	0.994302
AV Col27a1 Glut	TH	TH	TH	0	0.0179641	0	0	0	0	0	0	0	0.982036	0	0.0280815	0	0	0	0.00054003	0	0	0	0.971378
CM-IAD-CL-PCN Glut	TH	TH	TH	0	0	0	0	0	0	0.00125628	0.00502513	0	0.993719	0	0.000151906	0	0	0	0.00106334	0	7.59532e-05	0	0.998709
LGv Otx2 Gaba	TH	TH	TH	0	0	0	0	0.0265487	0	0	0.00884956	0	0.964602	0	0.00777706	0	0	0	0.0174984	0	0	0	0.974725
LGv-SPFp-SPFm Gata3 Gaba	TH	MB TH	TH	0	0.00224719	0	0.00449438	0	0.058427	0	0.355056	0	0.579775	0	0.000339616	0	0.000169808	0.000339616	0.0397351	0	0.0229241	0	0.936492
LH Pou4f1 Sox1 Glut	TH	TH	TH	0	0	0	0	0	0	0	0.00796813	0	0.992032	0	0.000375516	0	0	0	0.0022531	0	0.00375516	0	0.993616
MH Tac2 Glut	TH	TH	TH	0	0	0	0	0.00143266	0	0.00286533	0.0157593	0	0.979943	0	0.000129634	0	0	0.000129634	0.000518538	0	0.00285196	0	0.99637
PF Fzd5 Glut	TH	MB TH	TH	0	0	0	0	0	0.0188133	0	0.353111	0	0.628075	0	0.000153633	0	0	0	0.00476264	0	0.0124443	0	0.982639
POL-PIL-PoT-SGN Glut	TH	TH	TH	0	0	0	0.0106383	0.0159574	0	0	0.212766	0	0.760638	0	0	0	0	0	0.0017934	0	0.00143472	0	0.996772
PVT-PT-RE Ntrk1 Glut	TH	TH	TH	0	0.00289017	0	0	0	0.0289017	0	0.00289017	0	0.965318	0	9.35804e-05	0	0	0	0.0324724	0	0.000561482	0	0.966873
RE-Xi-PR Nox4 Glut	TH	TH	TH	0	0	0	0	0	0.0917722	0	0.00632911	0	0.901899	0	0.000173974	0	0	0	0.0798539	0	0.000173974	0	0.919798
RT Gnb3 Gaba	TH	TH	TH	0	0.0275796	0.000951022	0	0	0.00808369	0	0.00285307	0	0.960533	0	0.0442516	0.000214293	0	0	0.15697	0	0.00546448	0	0.7931
SPA-SPFp-PIL-PoT-SPFm-PVT Glut	TH	MB TH	TH	0.00204778	0.0286689	0.00204778	0.0730375	0	0.0477816	0.000682594	0.561092	0	0.284642	0	0.00363862	0	0.0017806	0	0.0649532	0	0.107378	0	0.82225
TH Prkcd Grin2c Glut	TH	TH	TH	0	0.000586768	0	0	0.00073346	0.00176031	0	0.0220038	0	0.974916	0	0.000712946	0	0	3.09977e-05	0.000883433	0	0.00274329	0	0.995629
ZI Pax6 Gaba	TH	MB TH	HY TH	0	0.0338363	0.00320073	0.0109739	0.00137174	0.178326	0	0.318701	0.000914495	0.452675	0	0.0091709	0	0.00266452	6.19655e-05	0.595179	0	0.00706407	6.19655e-05	0.385797
V3 Tph1 Glut	TH, MB, HY	N.A.	TH	0	0	0	0	0	0	0	0	0	0	0	0	0	0	0	0	0.187259	0.189189	0	0.623552
