## Supplementary Table 6 for "Single-cell DNA Methylome and 3D Multi-omic Atlas of the Adult Mouse Brain"

### Sheet: Sheet1
Gene Names Included in MERFISH Gene Panel
March3
Cdh12
Robo2
Gda
Kcnd2
Akt3
Afap1
Frmd5
Schip1
Npas3
Camk2d
Col15a1
Lhfpl3
Ptpru
Trp53i11
Olfm3
Ctcf
Grp
Ccbe1
Sipa1l3
6530403H02Rik
Ntm
Rbfox1
Slc44a5
Sulf1
Pcdh17
Kcnh1
Tmem132d
Tox
Rapgef5
Kcng1
Rgs6
Onecut2
Pcsk5
Cpne8
Lrfn2
Cacna2d1
Tspan5
Plekha6
Thrb
Cntnap5c
Rnd3
Rps6ka2
Tmtc2
Etv1
Jarid2
Reln
Tafa2
Rftn1
Ptpro
Pigk
Plcl1
Moxd1
Erbb4
Stac
Adcy8
Nr4a3
Man2a1
Slc6a11
Hs6st2
Fbxl7
Grin3a
Galnt14
Zswim6
Rxrg
5730522E02Rik
Myo16
Scube1
Ndnf
Pbx3
Hcn1
Cdh8
Ptprn2
Arpp21
Itpr1
Pdzd2
Inpp4b
Il4ra
Pou6f2
Dach1
Hcrtr2
Htr2c
Chrm2
Mecp2
Efna5
Grm7
Sox6
Pdzrn3
Cdan1
Wnt7b
Syt2
Luzp2
Tcf4
Esrrb
Nectin3
Baiap2
Htr2a
Gfra2
Nhs
Crhr2
Trps1
Adcy5
Ryr3
Spon1
Zfhx3
Prox1
Pdzrn4
Satb1
Pnoc
Alk
Inpp5a
Ptger3
Flrt3
Ece1
Cacng5
Sphkap
Grin2b
Slco5a1
Ahr
Vps13c
Celf2
Klhl29
Itga8
Vipr1
Ebf1
Nkain3
Nr3c2
Kcnh5
Gpc6
Ak5
Cbln2
Slit3
Fn1
Tshz1
Foxo1
Ano4
Rgma
Parm1
Pparg
Slc8a3
Brinp3
Dscam
Tshz3
Hrh1
Greb1
Robo1
Pid1
Mpped2
Pxdc1
Nr4a2
Nos1
Ric8b
Ephb2
Cntnap5b
Pam
Wscd2
Sorcs3
Btbd9
Tanc1
Gtf2ird1
Cpne5
Col25a1
Npnt
Ndrg1
Col23a1
Rarb
Cnr1
Ssbp3
Adcyap1r1
Tmem163
Slc17a6
Cobll1
Rph3a
Cdh9
Ptprz1
Lhx6
Adora2a
Dock4
Cacna1i
Slc17a8
Egfem1
Foxp2
Hs3st5
Atrnl1
Plxnc1
Clstn2
Atp2b4
Rnf150
Npsr1
Gm30382
Med27
Igf1r
Dscaml1
Grik1
Pik3r1
Rorb
Kcnma1
Pde4b
Unc5d
Esrrg
Ntsr1
Rcan2
Cdca7l
Tac2
Sergef
Cadm2
Bmpr1b
Gm44821
Tiparp
Sema3c
Tafa1
Igf2r
Ankfn1
St18
Unc5c
Ppm1d
Sash1
Rerg
Igfbp4
Rab3b
Spats2l
Pde8b
Kat2b
Lamp5
Adk
Tunar
Rgs12
Ndst4
Syndig1
Elavl2
Mgat5
Dab1
Cdh20
Itgb8
Pax3
Ntrk2
Sgk1
Lrrc3b
Peli2
Pdia5
Unc13c
Ppm1l
Crhr1
Kcnh8
Parp8
Ctnna2
Ntng1
Rora
Sema5a
Syt17
Tenm3
Pdgfc
Ptprt
Zfpm2
Ptprm
Shisa9
Adarb2
Csmd2
Cpne2
Gfod1
Nr2f2
Tmem108
Syt6
Rgs9
Fbn1
Bcl2l11
Kirrel3
Lrp1b
Cux2
Nrp1
Xylt1
Gria1
L3mbtl4
Khdrbs3
Csmd1
Gabrg3
Meis2
Ncor2
Fstl4
Zmiz1
Oxtr
Stat3
Gabrg1
Ephb1
Galnt17
Rmst
Rasgrf2
Sipa1l2
Iqgap2
Ext1
Dner
Sema3e
Bcl11b
Mb21d2
Adamts2
Oprk1
Ncald
Lingo2
Galnt9
Chrm3
Nr4a1
Ubash3b
Tle4
Zeb1
Col5a1
Nr2f1
Aff3
Antxr1
Pdyn
Aldh1l1
Rasgef1b
Nr2c2
Tenm2
Mkx
Disp3
Ptprk
Astn2
Tmem178b
Grip1
Sorcs1
Ust
Lsamp
Ebf3
Ptpre
Pld5
Calb1
Pcdh7
Lingo1
Oprm1
Epb41
Runx1t1
Frmd6
Bach2
Ntng2
Man1a
Srrm4
Efcab6
Gabrb2
Zbtb7c
Bcl11a
Elmod1
Cux1
Nrp2
Cntnap4
Atp8a2
Sobp
Necab1
Grik2
Epb41l4b
Prickle1
Nrg3
Grik4
Negr1
Rev3l
Tox3
Zbtb16
Rxfp1
Hivep1
Rin2
Foxp1
Syn2
Rbms1
Nr2e1
Grm1
Nrxn2
Plxna4
B130024G19Rik
Dnmt3a
Dcc
Glp1r
Asic4
Fat3
Cables1
Slc24a2
Pcdh15
Vwc2
Lmo3
Grik3
Nr3c1
Kctd16
Penk
Glp2r
Glra3
Tcerg1l
Synpr
Satb2
Cdh6
Tjp1
Epha4
Gata3
Agap1
Rfx3
Qk
Sst
Nlgn1
Ctbp2
Tead1
Timp3
Sgcd
Ppargc1b
Opcml
Cemip
St3gal1
Chn2
Kcnab1
Tcf7l2
Cadm1
Msi2
Dpy19l1
Kcnc2
Xkr6
Cep112
Rnf152
Pard3
Ryr2
Trhr
Tshz2
Dgkk
Shisa6
Tmtc1
Tnr
Pmepa1
Ank1
Grm8
Chrna7
Kcnb2
Prr16
Cdk6
Zfp385b
Lmo1
Arhgap15
Il1rapl2
Trpc6
Spock1
Zfp827
Fam135b
Igsf3
Notch2
Cdh11
Tbc1d4
Sulf2
Tafa5
Vip
Nek11
Lama3
Glra1
Tox2
Cxcl14
Gad2
Elfn1
Trpc4
Plcxd3
Ror1
Nfia
Ptprg
Epha5
Etv6
Thsd7a
Nxph1
Sdk1
Etl4
Kcns3
Lpp
Ldb2
Cdh13
Tenm4
Adgrl2
Unc5b
Ptprd
Pcbp3
Hs6st3
Nfib
Timp2
Phlpp1
Cpne4
Epha3
Nfix
Rxra
Cyp19a1
Cdh4
Mad1l1
Dnmt1
Sorcs2
Prlr
Prkca
Auts2
Adcy1
Col14a1
Rgs7
Ptprf
Epha7
Zeb2
Ano3
Lypd1
