## Supplementary Table 9 for "Single-cell DNA Methylome and 3D Multi-omic Atlas of the Adult Mouse Brain"

### Sheet: Sheet1
All brain atomatical structures are consistent with Allen CCF
Abbreviation	Full Term	Explaination
ACB	Nucleus accumbens	Anatomical structure name from Allen CCFv3
AD	Anterodorsal nucleus	Anatomical structure name from Allen CCFv3
AIBS	Allen Institute for Brain Science
AMY	Amygdalar	Anatomical structure name from Allen CCFv3
ANOVA	Analysis of Variance	Statistic Method
ATAC	Assay for transposase-accessible chromatin
BAM	Binary Alignment Map	compressed binary file that represents aligned sequences
BICCN	Brain Research through Advancing Innovative Neurotechnologies
CA1	Field CA1	Anatomical structure name from Allen CCFv3
CA1-3	Field CA1, CA2, CA3	Short name for CA1, CA2, CA3 in the hippocamuse
CA2	Field CA2	Anatomical structure name from Allen CCFv3
CA3	Field CA3	Anatomical structure name from Allen CCFv3
CB	Cerebellum	Anatomical structure name from Allen CCFv3
CBN	Cerebellar nuclei	Anatomical structure name from Allen CCFv3
CCA	Canonical correlation analysis
CCF	Common Coordinate Framework
CCV	Canonical correlation vectors
CEF	Cluster Enriched Features
CEG	Cluster-enriched genes
CH	Cerebrum	Anatomical structure name from Allen CCFv3
CM	Central medial nucleus of the thalamus
CNU	Cerebral nuclei	Anatomical structure name from Allen CCFv3
CP	Caudoputamen	Anatomical structure name from Allen CCFv3
CPM	Counts per million reads mapped
CT	Corticothalamic	See Tasic et al. 2018 Nature
CTX	Isocortex	Anatomical structure name from Allen CCFv3
DG	Dentate gyrus	Anatomical structure name from Allen CCFv3
DMG	Differentially methylated gene
DMR	Differentially methylated regions
DMS	Differential methylated sites
ENCODE	Encyclopedia of DNA Elements
ET	Extratelencephalic	See Tasic et al. 2018 Nature
FANS	Fluorescence-activated nuclei sorting
FDR	False Discovery Rate
GABA	Gamma-aminobutyric acid
GEO	Gene Expression Omnibus	Public functional genomics data repository
GRN	Gene regulatory networks
GTF	Gene transfer format
HB	Hindbrain	Anatomical structure name from Allen CCFv3
HPF	Hippocampal formation	Anatomical structure name from Allen CCFv3
HVF	Highly Vraiable Features
HY	Hypothalamus
IDF	Inverse Document frequency
IEG	Immediate early genes
IMN	Immature Neuron
IT	Intratelencephalic	See Tasic et al. 2018 Nature
LGv	Ventral part of the lateral geniculate complex	Anatomical structure name from Allen CCFv3
LRN	Lateral reticular nucleus	Anatomical structure name from Allen CCFv3
LSI	Latent Semantic Indexing
MB	Midbrain	Anatomical structure name from Allen CCFv3
MCDS	Methylome Cell DataSet
MERFISH	Multiplexed Error Robust Fluorescence In Situ Hybridization	Spatial transcriptic method
MNN	Mutual nearest neighbors
MSN	Medium spiny neurons
MY	Medulla	Anatomical structure name from Allen CCFv3
NES	Normalized Enrichment Score
NIH	National Institutes of Health
NIMH	National Institute of Mental Health
NN	Non Neuron
OLF	Olfactory areas	Anatomical structure name from Allen CCFv3
PCA	Principal component analysis
PCC	Pearson Correlation
PG	Pontine gray	Anatomical structure name from Allen CCFv3
PNCC	Plate normalized cell coverage
PPN	Pedunculopontine nucleus	Anatomical structure name from Allen CCFv3
PSI	Percent Spliced In
PSTN	Parasubthalamic nucleus	Anatomical structure name from Allen CCFv3
PVp	Periventricular hypothalamic nucleus, posterior part	Anatomical structure name from Allen CCFv3
PWM	Position weight matrices
QC	Quality Control
STD	Standard deviation
STN	Subthalamic nucleus	Anatomical structure name from Allen CCFv3
SVD	Singular value decomposition
TAD	Topologically associating domain
TF	Transcription Factor
TH	Thalamus	Anatomical structure name from Allen CCFv3
TM	Tuberomammillary nucleus	Anatomical structure name from Allen CCFv3
TPM	Transcripts Per Million
TRN	Tegmental reticular nucleus	Anatomical structure name from Allen CCFv3
TSS	Transcription Start Site
TTS	Transcription termination site
UMI	Unique Molecular Identifiers
VTA	Ventral tegmental area	Anatomical structure name from Allen CCFv3
YAP	Yet Another Pipeline	Github Package
ZI	Zona incerta	Anatomical structure name from Allen CCFv3
